# Neuro-Immune Crypt-Associated Cells and REST-Mediated Reprogramming: Pathogen-Driven Stromal Activation, HERVs Induction, and Abortive Antiviral Signaling in Colorectal Carcinoma

**DOI:** 10.1101/2025.10.21.682573

**Authors:** David Díaz-Carballo, Adrien Noa-Bolaño, Udo Rahner, Ali H. Acikelli, Sahitya Saka, Jacqueline Klein, Flevy D’Souza, Sascha Malak, Anne Höppner, Annabelle Kamitz, Carla Casula, Lalitha Kamada, Andrea Tannapfel, Jens Christmann, Sarah Albus, Enrico Fruth, Daniela Gerovska, Marcos J. Araúzo-Bravo, Metin Senkal, Crista Ochsenfarth, Sven P. Berres, Julian Uszkoreit, Dirk Strumberg

## Abstract

Colorectal cancer (CRC) pathogenesis remains linked to poorly defined cellular origins and microenvironmental drivers. We identify Neuro-Immune Crypt-Associated (NICA) cells as a privileged pathogen portal and a plausible epithelial cell of origin. During carcinogenesis, the repressor REST drives a neuroendocrine-to-epithelial transition by silencing NICA-associated neuroendocrine markers, a lineage loss reversible via epigenetic modulation or genetic ablation in CRC models. This landscape is further shaped by EBV-infected B-lineage cells (BLEICS), which transactivate HERV-H/F elements in CRC cells through paracrine signaling, establishing a niche-restricted ‘viral scar’. While tumor crypts sense this retroviral pressure, they exhibit an abortive antiviral signature marked by RNase L downregulation, creating a functional execution gap. We propose a pathogen-first model where chronic inflammatory pressure triggers ‘mutation-silencing’ -the simultaneous genotoxic and epigenetic inactivation of tumor suppressors. Together, the convergence of NICA plasticity, BLEICS-mediated HERV induction, and compromised antiviral surveillance redefines CRC as a pathogen-driven disruption of the neuro-immune niche.
