## Supplementary material for "Neuro-Immune Crypt-Associated Cells and REST-Mediated Reprogramming: Pathogen-Driven Stromal Activation, HERVs Induction, and Abortive Antiviral Signaling in Colorectal Carcinoma": SI BLEICS Phenotype by FACS

### Sheet: Sheet1
Panel = Basic Immune Status
Populationsname	% Lymphocytes among PBMC	% B cells among Lymphocytes	% CD3-CD56- among Lymphocytes	% NK cells among Lymphocytes	% CD16+CD56Dim among NK cells	% CD16-CD56Bright among NK cells	% NKT cells among Lymphocytes	% T cells among Lymphocytes	% CD4 T cells among T cells
Marker	FSC/SSC Profile	CD19+	CD3-CD56-	CD3-CD56+	CD3-CD56+CD16+	CD3-CD56+CD16-	CD3+CD56+	CD3+CD56-	CD3+CD4+
BLEICS 21 - Basic Immune Status	94.3	98	98.9	0.66	98.9	0.79	0.033	0.37	1.33
BLEICS 126 - Basic Immune Status	69.9	86.8	96.4	1.7	99.3	0.72	0.15	1.75	28.9
Panel = B Cell Panel
Pupulationsname	% B cells	% naive B cells among Bells	% non-switched memory cells among Bells	% Memory B cells among Bells	% DN cells among Bells	% Plasmablasts among Bells	% Mature B cells among Bells	% T1 cells among Bells	% T2 cells among Bells	% IgD+ B cells among Bells
Marker	CD19+CD20+	CD19+CD20+IgD+CD21-	CD19+CD20+IgD+CD21+	CD19+CD20+IgD-CD21+	CD19+CD20+IgD-CD21-	CD19+CD20+CD27+CD38+	CD19+CD20+CD21+IgM-	CD19+CD20+CD21-IgM+	CD19+CD20+CD21+IgM+	CD19+CD20+IgD+
BLEICS 21 - Bcells	94.1	0.87	96.7	2.16	0.26	1.82	3.35	0.13	0.68	93.7
BLEICS 126 - Bcells	84.3	50.4	40.4	2.54	6.66	16.1	96.5	0.53	0.092	92.9
Panel = DC Panel
Populationsname	% Lin- among Lymphocytes	% HLADR+ among Lin-	% mDC among HLADR+	% mDC1 among mDC	% mDC2 among mDC	% pDC among HLADR+
Marker	CD20-CD14-CD3-CD56-CD16-	HLADR+	BDCA1+BDCA2-	BDCA1+BDCA3-	BDCA1+BDCA3+	BDCA1-BDCA2+
BLEICS 21 - DC Panel	0.18	100	77.5	0	100	1.19
BLEICS 126 - DC Panel	0	0	0	0	0	0
Panel = Treg Panel
Populationsname	% living T cells among Lymphocytes	% CD4 T cells	% Tregs among CD4 T cells	% CM among Tregs	% EM among Tregs	% Naive among Tregs	% Treg EMRA among Tregs	% non-supressive Tregs among Tregs	% resting Tregs among Tregs	% activated Tregs among Tregs
Marker	CD3+LD-	CD3+CD4+	CD25+FoxP3+	CD45RA-CCR7+	CD45RA-CCR7-	CD45RA+CCR7+	CD45RA+CCR7-	CD45RA-FoxP3-	CD45RA+FoxP3-	CD45RA-FoxP3+
BLEICS 21 - Treg Panel	0.51	0	0	0	0	0	0	0	0	0
BLEICS 126 - Treg Panel	0.6	0	0	0	0	0	0	0	0	0
Panel = abTcell Panel
Populationsname	CD45+	CD3+	abTCR+, % der CD3+	CD4-CD8-, % der CD3+abTCR+	gdTCR+, % der CD3+	Naive CD45RA+CCR7+, % der CD8+	TEMRA CD45RA+CCR7-, % der CD8+	Central memory CD45RA-CCR7+, % der CD8+	Effector memory CD45RA-CCR7-, % der CD8+	Naive CD45RA+CCR7+, % der CD4+	TEMRA CD45RA+CCR7-, % der CD4+	Central memory CD45RA-CCR7+, % der CD4+	Effector memory CD45RA-CCR7-, % der CD4+	CD45RA+, % der CD4+	CD45RA-, % der CD4+	Treg CD25+CD127-, % der CD4+	Naive Treg CD45RA+, % der CD4+	Effektor Treg CD45RA-, % der CD4+	Freq Treg {among} CD4+	Freq abTCR+ {among} CD3+	Freq gdTCR+ {among} CD3+
Marker	CD45+	CD45+CD3+
BLEICS 21 - abTmem Treg	100,0 %	0 %	0 %	0 %	0 %	0 %	0 %	0 %	0 %	0 %	0 %	0 %	0 %	0 %	0 %	0 %	0 %	0 %	0 %	0 %	0 %
BLEICS 126 - abTmem Treg	95,1 %	0,31 %	0 %	0 %	0 %	0 %	0 %	0 %	0 %	0 %	0 %	0 %	0 %	0 %	0 %	0 %	0 %	0 %	0 %	0 %	0 %
Panel = T cell activation
Populationsname	CD3+	CD8+, % der CD3+	CD8-, % der CD3+	CD11a+, % der CD8-	CD28+, % der CD8-	CD57+, % der CD8-	HLA-DR+, % der CD8-	CD11a+, % der CD8+	CD28+, % der CD8+	CD57+, % der CD8+	HLA-DR+, % der CD8+
Marker	CD3+	CD3+CD8+	CD3+CD8-
BLEICS 21 - T-Zelle Aktivierung ex vivo	0,015 %	5,13 %	20,5 %	0 %	100 %	100 %	100 %	0 %	100 %	100 %	100 %
BLEICS 126 - T-Zelle Aktivierung ex vivo	0 %	0 %	0 %	0 %	0 %	0 %	0 %	0 %	0 %	0 %	0 %

### Sheet: Sheet2
Panel = Basic Immune Status
Populationsname	% Lymphocytes among PBMC	% B cells among Lymphocytes	% CD3-CD56- among Lymphocytes	% NK cells among Lymphocytes	% CD16+CD56Dim among NK cells	% CD16-CD56Bright among NK cells	% NKT cells among Lymphocytes	% T cells among Lymphocytes	% CD4 T cells among T cells
Marker	FSC/SSC Profile	CD19+	CD3-CD56-	CD3-CD56+	CD3-CD56+CD16+	CD3-CD56+CD16-	CD3+CD56+	CD3+CD56-	CD3+CD4+
BLEICS 21 - Basic Immune Status	94.3	98	98.9	0.66	98.9	0.79	0.033	0.37	1.33
BLEICS 126 - Basic Immune Status	69.9	86.8	96.4	1.7	99.3	0.72	0.15	1.75	28.9
Panel = B Cell Panel
Pupulationsname	% B cells	% naive B cells among Bells	% non-switched memory cells among Bells	% Memory B cells among Bells	% DN cells among Bells	% Plasmablasts among Bells	% Mature B cells among Bells	% T1 cells among Bells	% T2 cells among Bells	% IgD+ B cells among Bells
Marker	CD19+CD20+	CD19+CD20+IgD+CD21-	CD19+CD20+IgD+CD21+	CD19+CD20+IgD-CD21+	CD19+CD20+IgD-CD21-	CD19+CD20+CD27+CD38+	CD19+CD20+CD21+IgM-	CD19+CD20+CD21-IgM+	CD19+CD20+CD21+IgM+	CD19+CD20+IgD+
BLEICS 21 - Bcells	94.1	0.87	96.7	2.16	0.26	1.82	3.35	0.13	0.68	93.7
BLEICS 126 - Bcells	84.3	50.4	40.4	2.54	6.66	16.1	96.5	0.53	0.092	92.9
