## Supplementary material for "Neuro-Immune Crypt-Associated Cells and REST-Mediated Reprogramming: Pathogen-Driven Stromal Activation, HERVs Induction, and Abortive Antiviral Signaling in Colorectal Carcinoma": SI CIBERSORTx results

### Sheet: results
Mixture	B cells naive	B cells memory	Plasma cells	T cells CD8	T cells CD4 naive	T cells CD4 memory resting	T cells CD4 memory activated	T cells follicular helper	T cells regulatory (Tregs)	T cells gamma delta	NK cells resting	NK cells activated	Monocytes	Macrophages M0	Macrophages M1	Macrophages M2	Dendritic cells resting	Dendritic cells activated	Mast cells resting	Mast cells activated	Eosinophils	Neutrophils	P-value	Correlation	RMSE	Absolute score (sig.score)
RC1	0	0	0.627068	0.263578	0	0.299364	0	0.0780752	0	0	0	0.205847	0.0430545	0	0.0360042	0.224882	0	0	0	0.813937	0.0861449	0	0.023	0.228016	1.01597	2.67795
RC2	0.0729506	0	0.291788	0.373081	0	0.182931	0	0.0198389	0	0	0.0286329	0.0156687	0.135074	0	0.0102396	0.338725	0	0	0.017027	0.265941	0	0.0749006	0.023	0.227159	0.989586	1.8268
RC3	0.13323	0	0.45195	0.323247	0	0.377706	0	0.0421794	0	0	0	0.110928	0.0254816	0	0.00421762	0.365376	0	0	0	0.417086	0.0126741	0	0.085	0.121893	1.03907	2.26408
TC1	0.0405361	0	0.392889	0.259302	0	0.693516	0	0.112701	0.0385559	0	0	0.210164	0.0643453	0.00940066	0.0876959	0.137629	0.0118431	0	0	1.03426	0.0132777	0	0.018	0.256979	1.01186	3.10612
TC2	0.0800916	0	0.380301	0.239834	0	0.469205	0	0.0846177	0.0339309	0	0.0117563	0.0315414	0	0.262986	0.0749692	0.269932	0	0	0	0.223383	0.122708	0.340383	0.027	0.217036	0.994214	2.62564
TC3	0.0571486	0	0.110452	0.0465274	0	0.387684	0.00813536	0.039082	0	0	0	0.0700834	0	0.0982738	0.0307112	0.185147	0	0	0	0.195947	0.0479876	0	0.093	0.117242	1.04378	1.27718
Col124	0.156784	0	0.195811	0.127708	0	0.0982068	0	0	0	0	0	0.0591063	0.0226794	0	0.0466674	0	0	0.214268	0	0.067916	0	0	0.674	2.99929e-05	1.097	0.989147
Col33	0.167824	0	0.041707	0.0649604	0	0.144406	0	0	0.0360705	0	0.0406747	0	0.0444229	0	0.0126305	0.0198616	0.000578146	0	0	0.0586727	0	0	0.986	-0.0482349	1.11627	0.631809
CaCo2	0.0918927	0	0	0.194572	0	0	0	0.0861178	0	0	0	0.0231583	0.0234666	0.0596506	0	0	0	0.0571281	0	0.0281264	0	0	0.844	-0.0189454	1.12047	0.564113
HT29	0.0657666	0	0.298102	0	0	0.136466	0.0249073	0.0588794	0	0.0163901	0	0.0275952	0.0164411	0	0	0.00603928	0	0.0183047	0	0.0137431	0.0290335	0	0.644	0.00292557	1.07105	0.711668
HCT8	0	0	0.0339747	0	0.214244	0.0698338	0	0	0.0398562	0.0192392	0.072359	0.0101675	0.0718252	0.0461287	0	0	0.0371188	0	0	0.0374603	0	0	0.657	0.00148872	1.10385	0.652207
B_cell	2.57514	3.06824	0	0.131711	0	0.0575651	0	0	0	0	0.0403147	0.0555574	0.0433971	0.0296081	0	0.0283033	0	0.0312	0.00780938	0	0.10107	0	0	0.607829	0.799571	6.16991
BLEICS21	0.0749723	1.87256	1.7969	0.0137444	0	0	0	0.145492	0.01869	0	0	0.0205513	0.0016869	0	0	0.0199707	0	0.57608	0	0.000499048	0	0	0.002	0.436719	0.901334	4.54114
BLEICS126	0.425543	2.59728	1.21161	0.114016	0	0	0	0.176287	0.122612	0	0	0.130121	0.0382282	0	0	0	0	1.13402	0	0.0583885	0.0165763	0	0.003	0.425259	0.906252	6.02467
NMLW	0.921214	0	1.45599	0.0586684	0	0.250893	0.0448928	0.030872	0	0	0.32715	0	0	0	0	0.0328058	0	0.0302621	0	0.03662	0	0.00134266	0.004	0.369294	0.932779	3.19071
Table overview:
The results of a CIBERSORTx analysis are provided as a table, in which columns represent cell types from the signature genes file and rows represent deconvolution results for each mixture sample. The ordering of mixture samples in the input file (left to right) is maintained, by default, in the results table (top to bottom). All results are reported as relative fractions normalized to 1 across al…
Mixture names appear in the leftmost column. Long mixture names will be truncated; however, hovering the cursor over the name will reveal the full name for the mixture.
The following metrics are provided for each mixture sample:
P-value: Statistical significance of the deconvolution result across all cell subsets; useful for filtering out results with a poor "goodness of fit." Increase the number of permutations (input page) to increase the number of significant digits.
Correlation: Pearson's correlation coefficient (R), generated from comparing the original mixture with the estimated mixture, the latter of which is calculated using imputed cell fractions and corresponding expression profiles from the signature genes file. Of note, the correlation is restricted to signature genes.
RMSE: Root mean squared error between the original mixture and the imputed mixture, restricted to genes in the signature gene file.
															0.5	0.05	0.01

### Sheet: BLEICS
absolute
Mixture	B cells naive	B cells memory	Plasma cells	T cells CD8	T cells CD4 memory resting	T cells CD4 memory activated	T cells follicular helper	T cells regulatory (Tregs)	NK cells resting	NK cells activated	Monocytes	Macrophages M0	Macrophages M2	Dendritic cells activated	Mast cells resting	Mast cells activated	Eosinophils	Neutrophils	sum
B_cell	2.57514	3.06824	0	0.131711	0.0575651	0	0	0	0.0403147	0.0555574	0.0433971	0.0296081	0.0283033	0.0312	0.00780938	0	0.10107	0	6.16991
BLEICS21	0.0749723	1.87256	1.7969	0.0137444	0	0	0.145492	0.01869	0	0.0205513	0.0016869	0	0.0199707	0.57608	0	0.000499048	0	0	4.54114
BLEICS126	0.425543	2.59728	1.21161	0.114016	0	0	0.176287	0.122612	0	0.130121	0.0382282	0	0	1.13402	0	0.0583885	0.0165763	0	6.02467
NMLW	0.921214	0	1.45599	0.0586684	0.250893	0.0448928	0.030872	0	0.32715	0	0	0	0.0328058	0.0302621	0	0.03662	0	0.00134266	3.19071
precentage
Mixture	B cells naive	B cells memory	Plasma cells	T cells CD8	T cells CD4 memory resting	T cells CD4 memory activated	T cells follicular helper	T cells regulatory (Tregs)	NK cells resting	NK cells activated	Monocytes	Macrophages M0	Macrophages M2	Dendritic cells activated	Mast cells resting	Mast cells activated	Eosinophils	Neutrophils	sum
B cells	41.737	49.729	0	2.13473	0.932998	0	0	0	0.653409	0.900457	0.703368	0.47988	0.458732	0.50568	0.126572	0	1.63812	0	100
BLEICS 21	1.65096	41.2354	39.5692	0.302664	0	0	3.20386	0.41157	0	0.452558	0.0371471	0	0.439773	12.6858	0	0.0109895	0	0	100
BLEICS 126	7.06333	43.1106	20.1108	1.89248	0	0	2.92608	2.03516	0	2.15979	0.634527	0	0	18.8229	0	0.969156	0.275141	0	100
Namalwa	28.8717	0	45.6322	1.83872	7.86322	1.40698	0.967559	0	10.2532	0	0	0	1.02817	0.948442	0	1.14771	0	0.0420804	100
Legend	5.55	5.55	5.55	5.55	5.55	5.55	5.55	5.55	5.55	5.55	5.55	5.55	5.55	5.55	5.55	5.55	5.55	5.55

### Sheet: RC and TC
	B cells naive	Plasma cells	T cells CD8	T cells CD4 memory resting	T cells CD4 memory activated	T cells follicular helper	T cells regulatory (Tregs)	NK cells resting	NK cells activated	Monocytes	Macrophages M0	Macrophages M1	Macrophages M2	Dendritic cells resting	Mast cells resting	Mast cells activated	Eosinophils	Neutrophils	sum
RC1	0	0.627068	0.263578	0.299364	0	0.0780752	0	0	0.205847	0.0430545	0	0.0360042	0.224882	0	0	0.813937	0.0861449	0	2.67795
RC2	0.0729506	0.291788	0.373081	0.182931	0	0.0198389	0	0.0286329	0.0156687	0.135074	0	0.0102396	0.338725	0	0.017027	0.265941	0	0.0749006	1.8268
RC3	0.13323	0.45195	0.323247	0.377706	0	0.0421794	0	0	0.110928	0.0254816	0	0.00421762	0.365376	0	0	0.417086	0.0126741	0	2.26408
TC1	0.0405361	0.392889	0.259302	0.693516	0	0.112701	0.0385559	0	0.210164	0.0643453	0.00940066	0.0876959	0.137629	0.0118431	0	1.03426	0.0132777	0	3.10612
TC2	0.0800916	0.380301	0.239834	0.469205	0	0.0846177	0.0339309	0.0117563	0.0315414	0	0.262986	0.0749692	0.269932	0	0	0.223383	0.122708	0.340383	2.62564
TC3	0.0571486	0.110452	0.0465274	0.387684	0.00813536	0.039082	0	0	0.0700834	0	0.0982738	0.0307112	0.185147	0	0	0.195947	0.0479876	0	1.27718
t test	0.832717	0.291294	0.168082	0.112706	0.42265	0.308747	0.18516	0.627999	0.933222	0.323193	0.238174	0.0913893	0.125808	0.42265	0.42265	0.966583	0.537306	0.519631
seite 2
typ 3
	B cells naive	Plasma cells	T cells CD8	T cells CD4 memory resting	T cells CD4 memory activated	T cells follicular helper	T cells regulatory (Tregs)	NK cells resting	NK cells activated	Monocytes	Macrophages M0	Macrophages M1	Macrophages M2	Dendritic cells resting	Mast cells resting	Mast cells activated	Eosinophils	Neutrophils	sum
RC1	0	23.4159	9.8425	11.1788	0	2.91548	0	0	7.68672	1.60774	0	1.34447	8.39752	0	0	30.394	3.21682	0	100
RC2	3.99336	15.9727	20.4227	10.0137	0	1.08599	0	1.56738	0.857711	7.39403	0	0.560524	18.542	0	0.932069	14.5578	0	4.1001	100
RC3	5.88451	19.9618	14.2772	16.6826	0	1.86299	0	0	4.89947	1.12548	0	0.186285	16.138	0	0	18.4219	0.55979	0	100
TC1	1.30504	12.6489	8.3481	22.3274	0	3.62834	1.24129	0	6.76613	2.07157	0.30265	2.82333	4.4309	0.381284	0	33.2976	0.427469	0	100
TC2	3.05036	14.4841	9.13429	17.8701	0	3.22275	1.29229	0.447748	1.20128	0	10.0161	2.85527	10.2806	0	0	8.50776	4.67344	12.9638	100
TC3	4.4746	8.64809	3.64298	30.3547	0.636979	3.06003	0	0	5.48736	0	7.6946	2.40461	14.4966	0	0	15.3422	3.75731	0	100
legend	5.55	5.55	5.55	5.55	5.55	5.55	5.55	5.55	5.55	5.55	5.55	5.55	5.55	5.55	5.55	5.55	5.55	5.55	99.9
t test result	0.869902	0.0489451	0.108975	0.0765193	0.42265	0.115081	0.183669	0.554321	0.998956	0.313444	0.17683	0.0163365	0.335853	0.42265	0.42265	0.826925	0.360319	0.571484
	Plasma cells									Macrophages M1
	RC	TC								RC	TC
	23.4159	12.6489								1.34447	2.82333
	15.9727	14.4841								0.560524	2.85527
	19.9618	8.64809								0.186285	2.40461
