## Supplementary material for "Neuro-Immune Crypt-Associated Cells and REST-Mediated Reprogramming: Pathogen-Driven Stromal Activation, HERVs Induction, and Abortive Antiviral Signaling in Colorectal Carcinoma": SI Immune significant genes TC

### Sheet: immune_Genes(164)
X	baseMean	log2FoldChange	lfcSE	stat	pvalue	padj	regulation	sig	refseq	entrez	ensembl
SPSB1	1543.29	-1.10883	0.385125	-2.85318	0.00432846	0.0370712	Downregulated	FDR<0.1	SPSB1	80176	ENSG00000171621
SLAMF6	358.457	1.75757	0.734448	2.37943	0.0173395	0.0994368	Upregulated	FDR<0.1	SLAMF6	114836	ENSG00000162739
RILP	790.285	-1.45054	0.427936	-3.36625	0.000761989	0.00999953	Downregulated	FDR<0.1	RILP	83547	ENSG00000167705
TNFSF11	121.515	2.80785	0.472402	5.9226	3.16887e-09	2.59291e-07	Upregulated	FDR<0.1	TNFSF11	8600	ENSG00000120659
KLC3	13.3578	4.65462	1.74913	2.65539	0.00792179	0.0572759	Upregulated	FDR<0.1	KLC3	147700	ENSG00000104892
SERPING1	4099.33	-1.00619	0.347167	-2.86949	0.0041114	0.0355488	Downregulated	FDR<0.1	SERPING1	710	ENSG00000149131
CFD	6116.72	-3.45058	0.615424	-5.59058	2.26314e-08	1.53072e-06	Downregulated	FDR<0.1	CFD	1675	ENSG00000197766
TCN1	1205.69	7.77029	1.50512	5.15591	2.52396e-07	1.20275e-05	Upregulated	FDR<0.1	TCN1	6947	ENSG00000134827
CNTFR	111.263	-3.9341	0.563883	-6.95907	3.42536e-12	5.80373e-10	Downregulated	FDR<0.1	CNTFR	1271	ENSG00000122756
CTSA	7999.21	-1.13289	0.216387	-5.18924	2.11152e-07	1.02366e-05	Downregulated	FDR<0.1	CTSA	5476	ENSG00000064601
CFH	2944.5	-1.22026	0.385436	-3.13998	0.00168962	0.0182849	Downregulated	FDR<0.1	CFH	3075	ENSG00000000971
TUBB3	749.446	1.60598	0.57749	2.76365	0.00571582	0.0453106	Upregulated	FDR<0.1	TUBB3	10381	ENSG00000258947
IL1RL2	133.15	1.24378	0.416767	2.96036	0.00307276	0.0285396	Upregulated	FDR<0.1	IL1RL2	8808	ENSG00000115598
CD177	15874	-2.79815	0.583231	-4.78053	1.74836e-06	6.56084e-05	Downregulated	FDR<0.1	CD177	57126	ENSG00000204936
CTSH	2603.56	1.06916	0.435466	2.43224	0.0150057	0.0904114	Upregulated	FDR<0.1	CTSH	1512	ENSG00000103811
CD36	1334.77	-1.91553	0.421607	-4.51968	6.19336e-06	0.00018923	Downregulated	FDR<0.1	CD36	948	ENSG00000135218
TNFRSF11B	422.406	2.31962	0.437333	5.28115	1.28373e-07	6.72917e-06	Upregulated	FDR<0.1	TNFRSF11B	4982	ENSG00000164761
REG3A	1567.86	10.8284	1.77652	6.08965	1.13157e-09	1.04867e-07	Upregulated	FDR<0.1	REG3A	5068	ENSG00000172016
C7	1840.43	-3.01603	0.672764	-4.46817	7.88913e-06	0.000233803	Downregulated	FDR<0.1	C7	730	ENSG00000112936
LIFR	1444.97	-2.0653	0.453875	-4.52835	5.94467e-06	0.000182965	Downregulated	FDR<0.1	LIFR	3977	ENSG00000113594
LCK	572.847	1.16585	0.316804	3.64847	0.000263806	0.0042922	Upregulated	FDR<0.1	LCK	3932	ENSG00000182866
IRAK2	239.06	1.76657	0.556748	3.15506	0.00160467	0.0175582	Upregulated	FDR<0.1	IRAK2	3656	ENSG00000134070
TRPM2	347.561	1.41332	0.422188	3.32392	0.000887623	0.0111695	Upregulated	FDR<0.1	TRPM2	7226	ENSG00000142185
CD1A	17.2552	3.31128	1.0596	3.11559	0.0018358	0.0194282	Upregulated	FDR<0.1	CD1A	909	ENSG00000158477
OPRD1	19.9059	3.22801	1.0301	3.12399	0.00178419	0.0190382	Upregulated	FDR<0.1	OPRD1	4985	ENSG00000116329
CNN2	4548.17	1.40589	0.289402	4.82335	1.41169e-06	5.45615e-05	Upregulated	FDR<0.1	CNN2	1265	ENSG00000064666
BST1	253.374	-1.92109	0.397422	-4.80873	1.51891e-06	5.79048e-05	Downregulated	FDR<0.1	BST1	683	ENSG00000109743
TLR4	1426.7	2.06519	0.435832	4.71556	2.41042e-06	8.73268e-05	Upregulated	FDR<0.1	TLR4	7099	ENSG00000136869
CEACAM6	22148.1	1.25989	0.481682	2.59485	0.00946314	0.0649158	Upregulated	FDR<0.1	CEACAM6	4680	ENSG00000086548
MMP1	858.8	4.41676	0.526166	8.37523	5.51183e-17	1.92615e-14	Upregulated	FDR<0.1	MMP1	4312	ENSG00000196611
IL22	45.1939	3.62924	1.27306	2.84295	0.00446982	0.0380502	Upregulated	FDR<0.1	IL22	50616	ENSG00000127318
ELANE	18.7884	-3.5804	1.11275	-3.20862	0.00133374	0.0152711	Downregulated	FDR<0.1	ELANE	1991	ENSG00000197561
PIANP	37.8743	-1.90871	0.656837	-2.8907	0.0038439	0.0338465	Downregulated	FDR<0.1	PIANP	196500	ENSG00000139200
DEFA6	1850.07	7.78824	0.826249	9.41392	4.7796e-21	3.20692e-18	Upregulated	FDR<0.1	DEFA6	1671	ENSG00000164822
FSCN1	1449.81	1.66317	0.400409	4.12872	3.6479e-05	0.000849482	Upregulated	FDR<0.1	FSCN1	6624	ENSG00000075618
TMEM63A	8057.13	1.04005	0.284645	3.6187	0.000296087	0.00470927	Upregulated	FDR<0.1	TMEM63A	9725	ENSG00000196187
AP1S3	261.798	1.16361	0.433645	2.66027	0.00780776	0.0566713	Upregulated	FDR<0.1	AP1S3	130340	ENSG00000152056
S100A11	7092.37	1.53523	0.248824	6.12975	8.80182e-10	8.43667e-08	Upregulated	FDR<0.1	S100A11	6282	ENSG00000163191
TUBB4A	46.8031	-2.13523	0.820648	-2.5897	0.00960592	0.0653853	Downregulated	FDR<0.1	TUBB4A	10382	ENSG00000104833
OAS2	793.073	1.03196	0.31573	3.23683	0.00120867	0.014148	Upregulated	FDR<0.1	OAS2	4939	ENSG00000111335
CTSG	485.766	-2.30807	0.741237	-3.10031	0.00193316	0.0202162	Downregulated	FDR<0.1	CTSG	1511	ENSG00000100448
CD80	38.3637	2.52185	0.709862	3.5385	0.000402405	0.00601599	Upregulated	FDR<0.1	CD80	941	ENSG00000121594
PADI2	8849.92	-2.06852	0.489201	-4.20792	2.57731e-05	0.000648069	Downregulated	FDR<0.1	PADI2	11240	ENSG00000117115
CLU	5700.5	-2.49399	0.438539	-5.66425	1.47668e-08	1.06309e-06	Downregulated	FDR<0.1	CLU	1191	ENSG00000120885
NCAM1	556.649	-1.61378	0.284015	-5.64682	1.63441e-08	1.16168e-06	Downregulated	FDR<0.1	NCAM1	4684	ENSG00000149294
TNFSF9	592.569	1.89556	0.779897	2.4177	0.0156189	0.0930367	Upregulated	FDR<0.1	TNFSF9	8744	ENSG00000125657
CA1	18414.9	-3.60351	0.616331	-5.83049	5.52643e-09	4.35213e-07	Downregulated	FDR<0.1	CA1	759	ENSG00000133742
MMP9	1758.82	3.0394	0.629037	4.81594	1.46511e-06	5.62374e-05	Upregulated	FDR<0.1	MMP9	4318	ENSG00000100985
ZBTB16	2284.74	-2.14815	0.460215	-4.64599	3.38451e-06	0.000116098	Downregulated	FDR<0.1	ZBTB16	7704	ENSG00000109906
ADAM8	636.463	1.58099	0.610287	2.57418	0.0100479	0.0676341	Upregulated	FDR<0.1	ADAM8	101	ENSG00000151651
SNAP25	32.2008	-2.78009	0.693724	-3.99307	6.52233e-05	0.00136757	Downregulated	FDR<0.1	SNAP25	6616	ENSG00000132639
CRLF1	39.8627	-2.04204	0.791879	-2.5661	0.0102849	0.0687234	Downregulated	FDR<0.1	CRLF1	9244	ENSG00000006016
TRPC1	114.768	-1.06954	0.350094	-3.02645	0.00247441	0.0243008	Downregulated	FDR<0.1	TRPC1	7220	ENSG00000144935
IL20RA	581.572	1.39509	0.368051	3.7633	0.000167684	0.00295765	Upregulated	FDR<0.1	IL20RA	53832	ENSG00000016402
CTLA4	186.055	2.24926	0.703923	3.18112	0.00146708	0.0163731	Upregulated	FDR<0.1	CTLA4	1493	ENSG00000163599
STBD1	986.96	-1.1468	0.302447	-3.75867	0.000170816	0.00298757	Downregulated	FDR<0.1	STBD1	8987	ENSG00000118804
DYNC1I1	60.047	-1.82534	0.55492	-3.27136	0.00107032	0.0128884	Downregulated	FDR<0.1	DYNC1I1	1780	ENSG00000158560
RPS6KA1	4660.34	-1.01288	0.278958	-3.59509	0.000324276	0.00505991	Downregulated	FDR<0.1	RPS6KA1	6195	ENSG00000117676
PLAU	1264.99	1.97755	0.288977	6.80866	9.85116e-12	1.54433e-09	Upregulated	FDR<0.1	PLAU	5328	ENSG00000122861
F13A1	1723.61	-2.21473	0.648803	-3.39815	0.000678427	0.00911854	Downregulated	FDR<0.1	F13A1	2162	ENSG00000124491
ATP6V1G2	22.6565	-2.23848	0.72932	-3.05555	0.00224645	0.0227548	Downregulated	FDR<0.1	ATP6V1G2	534	ENSG00000213760
TTR	42.2052	-2.58915	0.649025	-3.97389	7.07077e-05	0.00145349	Downregulated	FDR<0.1	TTR	7276	ENSG00000118271
LBP	9.97333	6.69961	1.95625	3.41961	0.00062712	0.00853148	Upregulated	FDR<0.1	LBP	3929	ENSG00000129988
CHI3L1	530.037	3.04719	0.798806	3.80216	0.000143442	0.00263248	Upregulated	FDR<0.1	CHI3L1	1116	ENSG00000133048
PTPN13	791.76	1.56185	0.414952	3.73982	0.000184149	0.00317136	Upregulated	FDR<0.1	PTPN13	5783	ENSG00000163629
DNM3	185.333	1.10999	0.429806	2.55928	0.0104889	0.0696118	Upregulated	FDR<0.1	DNM3	26052	ENSG00000197959
IL23A	295.597	5.0034	0.986641	5.06101	4.17048e-07	1.87047e-05	Upregulated	FDR<0.1	IL23A	51561	ENSG00000110944
TRIB3	491.033	2.69974	0.464648	5.78878	7.09001e-09	5.4305e-07	Upregulated	FDR<0.1	TRIB3	57761	ENSG00000101255
CAMK2B	34.4622	-2.12096	0.788126	-2.67845	0.00739637	0.054466	Downregulated	FDR<0.1	CAMK2B	816	ENSG00000058404
FCER2	52.2794	-1.54074	0.563629	-2.71586	0.00661039	0.0503326	Downregulated	FDR<0.1	FCER2	2208	ENSG00000104921
MAPK10	173.344	-1.05047	0.429301	-2.42364	0.015366	0.0919222	Downregulated	FDR<0.1	MAPK10	5602	ENSG00000109339
CGAS	283.993	1.55305	0.391701	3.93937	8.16974e-05	0.00164119	Upregulated	FDR<0.1	CGAS	115004	ENSG00000164430
SPTBN2	766.106	2.08331	0.268089	7.73365	1.04508e-14	2.6316e-12	Upregulated	FDR<0.1	SPTBN2	6712	ENSG00000173898
IL1A	60.6294	3.41042	0.864192	3.9348	8.32647e-05	0.00166868	Upregulated	FDR<0.1	IL1A	3552	ENSG00000115008
IL2RA	227.125	2.42911	0.589259	4.10534	4.03717e-05	0.000921353	Upregulated	FDR<0.1	IL2RA	3559	ENSG00000134460
IFITM1	8213.13	1.08021	0.358748	2.98318	0.00285274	0.0269739	Upregulated	FDR<0.1	IFITM1	8519	ENSG00000185885
AOC1	14373.6	-1.25928	0.358898	-3.48089	0.000499758	0.00715268	Downregulated	FDR<0.1	AOC1	26	ENSG00000002726
MAOA	11930.5	-1.63423	0.382425	-4.24717	2.16483e-05	0.000554396	Downregulated	FDR<0.1	MAOA	4128	ENSG00000189221
TRIM29	1224.37	3.55611	0.581583	6.09735	1.07841e-09	1.00496e-07	Upregulated	FDR<0.1	TRIM29	23650	ENSG00000137699
LILRB5	249.928	-1.72826	0.539036	-3.18765	0.00143435	0.016072	Downregulated	FDR<0.1	LILRB5	10990	ENSG00000105609
IL21R	89.3984	1.51476	0.551381	2.72908	0.00635121	0.0488918	Upregulated	FDR<0.1	IL21R	50615	ENSG00000103522
DAPP1	248.122	1.62392	0.661566	2.43954	0.014706	0.0893439	Upregulated	FDR<0.1	DAPP1	27071	ENSG00000070190
CARD11	782.383	2.02574	0.594221	3.39223	0.000693259	0.00928071	Upregulated	FDR<0.1	CARD11	84433	ENSG00000198286
CSF2	17.0936	3.03223	1.19313	2.53304	0.0113079	0.0735703	Upregulated	FDR<0.1	CSF2	1437	ENSG00000164400
CTSF	720.9	-1.50522	0.353629	-4.22821	2.35553e-05	0.000597755	Downregulated	FDR<0.1	CTSF	8722	ENSG00000174080
PDCD4	10763.7	-1.30826	0.205782	-6.30892	2.80986e-10	3.12137e-08	Downregulated	FDR<0.1	PDCD4	27250	ENSG00000150593
FCER1A	63.1579	-1.84324	0.680734	-2.69303	0.00708053	0.0528579	Downregulated	FDR<0.1	FCER1A	2205	ENSG00000179639
C2	3362.5	2.56017	0.524003	4.8667	1.13478e-06	4.45781e-05	Upregulated	FDR<0.1	C2	717	ENSG00000166278
CD46	13698	1.05335	0.225774	4.62124	3.81462e-06	0.000127718	Upregulated	FDR<0.1	CD46	4179	ENSG00000117335
MUC12	54113.4	-1.07585	0.300601	-3.54575	0.000391504	0.00586871	Downregulated	FDR<0.1	MUC12	10071	ENSG00000205277
FBXO41	547.289	1.93152	0.609931	3.15038	0.00163057	0.0177579	Upregulated	FDR<0.1	FBXO41	150726	ENSG00000163013
SERPINA1	25900	1.74369	0.653266	2.65388	0.0079572	0.0573894	Upregulated	FDR<0.1	SERPINA1	5265	ENSG00000197249
RASGRP1	141.96	1.15338	0.434606	2.63083	0.00851755	0.0603606	Upregulated	FDR<0.1	RASGRP1	10125	ENSG00000172575
DUSP4	2369.64	3.86804	0.517605	7.45363	9.08044e-14	1.92804e-11	Upregulated	FDR<0.1	DUSP4	1846	ENSG00000120875
BPIFB2	8.61701	6.48618	2.72534	2.37628	0.0174882	0.0999822	Upregulated	FDR<0.1	BPIFB2	80341	ENSG00000078898
MAPT	76.472	-2.27999	0.529807	-4.28457	1.83096e-05	0.000479158	Downregulated	FDR<0.1	MAPT	4137	ENSG00000186868
ATP11A	1897.47	1.91258	0.50433	3.77249	0.000161625	0.00288723	Upregulated	FDR<0.1	ATP11A	23250	ENSG00000068650
EDAR	386.147	1.96497	0.472247	4.13972	3.47724e-05	0.000822668	Upregulated	FDR<0.1	EDAR	10913	ENSG00000135960
IL1R2	1549.12	-1.42646	0.501429	-2.82485	0.0047302	0.0396234	Downregulated	FDR<0.1	IL1R2	7850	ENSG00000115590
IL1RAP	367.294	1.15616	0.33981	3.37295	0.000743663	0.00980676	Upregulated	FDR<0.1	IL1RAP	3556	ENSG00000196083
MMP3	1411.87	6.33081	0.68175	9.27145	1.83632e-20	1.10009e-17	Upregulated	FDR<0.1	MMP3	4314	ENSG00000149968
MUC5AC	4004.95	5.74398	1.607	3.56813	0.000359533	0.00550759	Upregulated	FDR<0.1	MUC5AC	4586	ENSG00000215182
ANPEP	2821.21	-2.46319	0.498563	-4.92052	8.6315e-07	3.53134e-05	Downregulated	FDR<0.1	ANPEP	290	ENSG00000166825
MUC17	609.697	-1.22918	0.447592	-2.72388	0.00645209	0.0494641	Downregulated	FDR<0.1	MUC17	140453	ENSG00000169876
IL11	49.5735	2.31296	0.918735	2.50666	0.0121879	0.0780584	Upregulated	FDR<0.1	IL11	3589	ENSG00000095752
TRIM36	400.304	-1.07714	0.435877	-2.44826	0.0143546	0.0877841	Downregulated	FDR<0.1	TRIM36	55521	ENSG00000152503
IL6R	1259.79	-1.02967	0.386667	-2.63707	0.00836249	0.059589	Downregulated	FDR<0.1	IL6R	3570	ENSG00000160712
CHGA	11750.9	-2.18536	0.578439	-3.76074	0.000169413	0.00297564	Downregulated	FDR<0.1	CHGA	1113	ENSG00000100604
PKP1	1037.98	5.93022	0.641631	9.22682	2.78785e-20	1.55878e-17	Upregulated	FDR<0.1	PKP1	5317	ENSG00000081277
IL24	24.4487	5.04504	1.86126	2.70518	0.00682669	0.0514425	Upregulated	FDR<0.1	IL24	11009	ENSG00000162892
CD1D	250.445	-1.32147	0.342941	-3.82419	0.000131204	0.00245352	Downregulated	FDR<0.1	CD1D	912	ENSG00000158473
TNFRSF9	60.3873	2.38301	0.730964	3.24641	0.00116871	0.0137894	Upregulated	FDR<0.1	TNFRSF9	3604	ENSG00000049249
COLEC12	519.28	-1.79162	0.307887	-5.78659	7.18303e-09	5.47674e-07	Downregulated	FDR<0.1	COLEC12	81035	ENSG00000158270
S100P	6530.55	2.04425	0.401191	5.07054	3.96686e-07	1.79838e-05	Upregulated	FDR<0.1	S100P	6286	ENSG00000163993
SFTPA2	144.28	-2.64464	0.41461	-6.35449	2.09116e-10	2.41911e-08	Downregulated	FDR<0.1	SFTPA2	729238	ENSG00000185303
PLAUR	3017.45	1.60464	0.664838	2.39853	0.0164609	0.096463	Upregulated	FDR<0.1	PLAUR	5329	ENSG00000011422
DEFA5	2392.52	9.20533	1.58655	5.79581	6.79931e-09	5.25584e-07	Upregulated	FDR<0.1	DEFA5	1670	ENSG00000164816
ALOX5	1330.91	1.84873	0.394101	4.66563	3.07678e-06	0.00010797	Upregulated	FDR<0.1	ALOX5	240	ENSG00000012779
COL1A1	22838.7	1.41949	0.462506	3.04751	0.00230746	0.0231492	Upregulated	FDR<0.1	COL1A1	1277	ENSG00000108821
PRSS2	148.461	6.40025	1.02199	6.25277	4.03232e-10	4.25397e-08	Upregulated	FDR<0.1	PRSS2	5645	ENSG00000275896
BAD	1285.81	-1.01343	0.409442	-2.45072	0.014257	0.08728	Downregulated	FDR<0.1	BAD	572	ENSG00000002330
STX1A	280.753	1.47922	0.542436	2.70856	0.00675756	0.0511263	Upregulated	FDR<0.1	STX1A	6804	ENSG00000106089
IFI6	2294.95	2.143	0.611116	3.49033	0.000482421	0.00695797	Upregulated	FDR<0.1	IFI6	2537	ENSG00000126709
PTPRZ1	69.3145	-3.49225	0.705491	-4.93592	7.97734e-07	3.28545e-05	Downregulated	FDR<0.1	PTPRZ1	5803	ENSG00000106278
NOD2	163.741	1.89251	0.737737	2.55173	0.0107189	0.0707033	Upregulated	FDR<0.1	NOD2	64127	ENSG00000167207
CXCL10	167.155	1.98036	0.563966	3.49376	0.000476277	0.00688119	Upregulated	FDR<0.1	CXCL10	3627	ENSG00000169245
GHR	334.275	-1.948	0.266762	-7.2649	3.73308e-13	7.19754e-11	Downregulated	FDR<0.1	GHR	2690	ENSG00000112964
TREML2	130.952	3.37135	1.18286	2.84172	0.00448709	0.0381067	Upregulated	FDR<0.1	TREML2	79865	ENSG00000112195
C6	27.0835	-2.12639	0.72626	-2.91409	0.00356727	0.03205	Downregulated	FDR<0.1	C6	729	ENSG00000039537
MME	574.375	1.99806	0.834216	2.38315	0.0171651	0.0988717	Upregulated	FDR<0.1	MME	4311	ENSG00000196549
LPCAT1	1591.28	1.18442	0.458213	2.56305	0.0103756	0.0690639	Upregulated	FDR<0.1	LPCAT1	79888	ENSG00000153395
ZDHHC11	115.808	2.62221	1.06758	2.44684	0.0144115	0.0880007	Upregulated	FDR<0.1	ZDHHC11	79844	ENSG00000188818
KIF5A	96.3527	-1.74567	0.436457	-3.97673	6.98686e-05	0.00143817	Downregulated	FDR<0.1	KIF5A	3798	ENSG00000155980
SLC2A5	372.644	-2.74566	0.492713	-5.55224	2.82032e-08	1.86252e-06	Downregulated	FDR<0.1	SLC2A5	6518	ENSG00000142583
MT2A	4840.01	-1.85812	0.232608	-7.94523	1.93829e-15	5.60567e-13	Downregulated	FDR<0.1	MT2A	4502	ENSG00000125148
GSN	40979.7	-1.53261	0.405194	-3.75774	0.000171458	0.00299275	Downregulated	FDR<0.1	GSN	2934	ENSG00000148180
CCL22	100.192	2.43771	0.657118	3.69449	0.000220329	0.00369581	Upregulated	FDR<0.1	CCL22	6367	ENSG00000102962
NDN	557.278	-1.45135	0.264722	-5.44475	5.18791e-08	3.16363e-06	Downregulated	FDR<0.1	NDN	4692	ENSG00000182636
RACGAP1	1837.86	1.0787	0.444517	2.40418	0.0162088	0.0955328	Upregulated	FDR<0.1	RACGAP1	29127	ENSG00000161800
ORAI2	626.953	1.03758	0.356642	2.88127	0.00396081	0.0345204	Upregulated	FDR<0.1	ORAI2	80228	ENSG00000160991
IFIT1	227.805	-1.16058	0.336396	-3.42032	0.000625483	0.00852304	Downregulated	FDR<0.1	IFIT1	3434	ENSG00000185745
PLAC8	3236.56	-1.31957	0.393232	-3.33027	0.000867619	0.0110003	Downregulated	FDR<0.1	PLAC8	51316	ENSG00000145287
TUBAL3	277.592	-1.91496	0.409502	-4.65189	3.28905e-06	0.00011352	Downregulated	FDR<0.1	TUBAL3	79861	ENSG00000178462
HECW2	367.332	1.9599	0.371955	5.2423	1.58585e-07	8.116e-06	Upregulated	FDR<0.1	HECW2	57520	ENSG00000138411
IL27RA	513.13	1.48767	0.391981	3.76975	0.000163414	0.00290453	Upregulated	FDR<0.1	IL27RA	9466	ENSG00000104998
SYNGR1	218.782	-1.25967	0.308305	-4.05336	5.04862e-05	0.00111428	Downregulated	FDR<0.1	SYNGR1	9145	ENSG00000100321
SLCO4C1	62.3526	-2.04366	0.566911	-3.58728	0.000334151	0.00518987	Downregulated	FDR<0.1	SLCO4C1	353189	ENSG00000173930
S100B	191.866	-1.41489	0.541731	-2.59333	0.00950511	0.0650505	Downregulated	FDR<0.1	S100B	6285	ENSG00000160307
ORM2	4.40887	5.52136	2.08964	2.63747	0.00835267	0.0595443	Upregulated	FDR<0.1	ORM2	5005	ENSG00000228278
TIMP2	7118.02	-1.18515	0.310467	-3.78509	0.000153651	0.00279235	Downregulated	FDR<0.1	TIMP2	7077	ENSG00000035862
CD44	10613.7	1.2565	0.231781	5.3779	7.53586e-08	4.28497e-06	Upregulated	FDR<0.1	CD44	960	ENSG00000026508
CCR6	151.217	1.85881	0.5519	3.3499	0.000808406	0.0104229	Upregulated	FDR<0.1	CCR6	1235	ENSG00000112486
INPP5D	1740.64	1.73001	0.451263	3.81155	0.000138099	0.00255963	Upregulated	FDR<0.1	INPP5D	3635	ENSG00000168918
CD160	61.8108	-1.85766	0.578904	-3.19165	0.00141463	0.0159527	Downregulated	FDR<0.1	CD160	11126	ENSG00000117281
SIGLEC12	41.1287	2.23696	0.788847	2.82306	0.0047568	0.0397188	Upregulated	FDR<0.1	SIGLEC12	89858	ENSG00000254521
IL13RA2	32.5236	2.30759	0.788513	2.91382	0.00357035	0.0320605	Upregulated	FDR<0.1	IL13RA2	3598	ENSG00000123496
RNF125	875.001	-1.19023	0.420165	-2.80897	0.00497005	0.0410475	Downregulated	FDR<0.1	RNF125	54941	ENSG00000101695
HLA-DQB2	60.5763	2.08004	0.865304	2.39227	0.0167446	0.0974244	Upregulated	FDR<0.1	HLA-DQB2	3120	ENSG00000232629
LYZ	16410.8	3.07664	0.563114	5.44587	5.15542e-08	3.1561e-06	Upregulated	FDR<0.1	LYZ	4069	ENSG00000090382
ASB9	225.861	1.9085	0.588664	3.2251	0.0012593	0.014578	Upregulated	FDR<0.1	ASB9	140462	ENSG00000102048
FGF2	219.619	-1.06865	0.343963	-3.0778	0.00208532	0.0214727	Downregulated	FDR<0.1	FGF2	2247	ENSG00000138685
TRIM63	22.407	-2.22067	0.700653	-3.15516	0.00160411	0.0175582	Downregulated	FDR<0.1	TRIM63	84676	ENSG00000158022
TNFSF15	684.012	2.27645	0.682579	3.32042	0.000898811	0.0112681	Upregulated	FDR<0.1	TNFSF15	9966	ENSG00000181634
ENAH	3054.01	1.15894	0.248457	4.6243	3.7586e-06	0.000126093	Upregulated	FDR<0.1	ENAH	55740	ENSG00000154380

### Sheet: Upregulated_Genes(94)
X	baseMean	log2FoldChange	lfcSE	stat	pvalue	padj	regulation	sig	refseq	entrez	ensembl
REG3A	1567.86	10.8284	1.77652	6.08965	1.13157e-09	1.04867e-07	Upregulated	FDR<0.1	REG3A	5068	ENSG00000172016
DEFA5	2392.52	9.20533	1.58655	5.79581	6.79931e-09	5.25584e-07	Upregulated	FDR<0.1	DEFA5	1670	ENSG00000164816
DEFA6	1850.07	7.78824	0.826249	9.41392	4.7796e-21	3.20692e-18	Upregulated	FDR<0.1	DEFA6	1671	ENSG00000164822
TCN1	1205.69	7.77029	1.50512	5.15591	2.52396e-07	1.20275e-05	Upregulated	FDR<0.1	TCN1	6947	ENSG00000134827
LBP	9.97333	6.69961	1.95625	3.41961	0.00062712	0.00853148	Upregulated	FDR<0.1	LBP	3929	ENSG00000129988
BPIFB2	8.61701	6.48618	2.72534	2.37628	0.0174882	0.0999822	Upregulated	FDR<0.1	BPIFB2	80341	ENSG00000078898
PRSS2	148.461	6.40025	1.02199	6.25277	4.03232e-10	4.25397e-08	Upregulated	FDR<0.1	PRSS2	5645	ENSG00000275896
MMP3	1411.87	6.33081	0.68175	9.27145	1.83632e-20	1.10009e-17	Upregulated	FDR<0.1	MMP3	4314	ENSG00000149968
PKP1	1037.98	5.93022	0.641631	9.22682	2.78785e-20	1.55878e-17	Upregulated	FDR<0.1	PKP1	5317	ENSG00000081277
MUC5AC	4004.95	5.74398	1.607	3.56813	0.000359533	0.00550759	Upregulated	FDR<0.1	MUC5AC	4586	ENSG00000215182
ORM2	4.40887	5.52136	2.08964	2.63747	0.00835267	0.0595443	Upregulated	FDR<0.1	ORM2	5005	ENSG00000228278
IL24	24.4487	5.04504	1.86126	2.70518	0.00682669	0.0514425	Upregulated	FDR<0.1	IL24	11009	ENSG00000162892
IL23A	295.597	5.0034	0.986641	5.06101	4.17048e-07	1.87047e-05	Upregulated	FDR<0.1	IL23A	51561	ENSG00000110944
KLC3	13.3578	4.65462	1.74913	2.65539	0.00792179	0.0572759	Upregulated	FDR<0.1	KLC3	147700	ENSG00000104892
MMP1	858.8	4.41676	0.526166	8.37523	5.51183e-17	1.92615e-14	Upregulated	FDR<0.1	MMP1	4312	ENSG00000196611
DUSP4	2369.64	3.86804	0.517605	7.45363	9.08044e-14	1.92804e-11	Upregulated	FDR<0.1	DUSP4	1846	ENSG00000120875
IL22	45.1939	3.62924	1.27306	2.84295	0.00446982	0.0380502	Upregulated	FDR<0.1	IL22	50616	ENSG00000127318
TRIM29	1224.37	3.55611	0.581583	6.09735	1.07841e-09	1.00496e-07	Upregulated	FDR<0.1	TRIM29	23650	ENSG00000137699
IL1A	60.6294	3.41042	0.864192	3.9348	8.32647e-05	0.00166868	Upregulated	FDR<0.1	IL1A	3552	ENSG00000115008
TREML2	130.952	3.37135	1.18286	2.84172	0.00448709	0.0381067	Upregulated	FDR<0.1	TREML2	79865	ENSG00000112195
CD1A	17.2552	3.31128	1.0596	3.11559	0.0018358	0.0194282	Upregulated	FDR<0.1	CD1A	909	ENSG00000158477
OPRD1	19.9059	3.22801	1.0301	3.12399	0.00178419	0.0190382	Upregulated	FDR<0.1	OPRD1	4985	ENSG00000116329
LYZ	16410.8	3.07664	0.563114	5.44587	5.15542e-08	3.1561e-06	Upregulated	FDR<0.1	LYZ	4069	ENSG00000090382
CHI3L1	530.037	3.04719	0.798806	3.80216	0.000143442	0.00263248	Upregulated	FDR<0.1	CHI3L1	1116	ENSG00000133048
MMP9	1758.82	3.0394	0.629037	4.81594	1.46511e-06	5.62374e-05	Upregulated	FDR<0.1	MMP9	4318	ENSG00000100985
CSF2	17.0936	3.03223	1.19313	2.53304	0.0113079	0.0735703	Upregulated	FDR<0.1	CSF2	1437	ENSG00000164400
TNFSF11	121.515	2.80785	0.472402	5.9226	3.16887e-09	2.59291e-07	Upregulated	FDR<0.1	TNFSF11	8600	ENSG00000120659
TRIB3	491.033	2.69974	0.464648	5.78878	7.09001e-09	5.4305e-07	Upregulated	FDR<0.1	TRIB3	57761	ENSG00000101255
ZDHHC11	115.808	2.62221	1.06758	2.44684	0.0144115	0.0880007	Upregulated	FDR<0.1	ZDHHC11	79844	ENSG00000188818
C2	3362.5	2.56017	0.524003	4.8667	1.13478e-06	4.45781e-05	Upregulated	FDR<0.1	C2	717	ENSG00000166278
CD80	38.3637	2.52185	0.709862	3.5385	0.000402405	0.00601599	Upregulated	FDR<0.1	CD80	941	ENSG00000121594
CCL22	100.192	2.43771	0.657118	3.69449	0.000220329	0.00369581	Upregulated	FDR<0.1	CCL22	6367	ENSG00000102962
IL2RA	227.125	2.42911	0.589259	4.10534	4.03717e-05	0.000921353	Upregulated	FDR<0.1	IL2RA	3559	ENSG00000134460
TNFRSF9	60.3873	2.38301	0.730964	3.24641	0.00116871	0.0137894	Upregulated	FDR<0.1	TNFRSF9	3604	ENSG00000049249
TNFRSF11B	422.406	2.31962	0.437333	5.28115	1.28373e-07	6.72917e-06	Upregulated	FDR<0.1	TNFRSF11B	4982	ENSG00000164761
IL11	49.5735	2.31296	0.918735	2.50666	0.0121879	0.0780584	Upregulated	FDR<0.1	IL11	3589	ENSG00000095752
IL13RA2	32.5236	2.30759	0.788513	2.91382	0.00357035	0.0320605	Upregulated	FDR<0.1	IL13RA2	3598	ENSG00000123496
TNFSF15	684.012	2.27645	0.682579	3.32042	0.000898811	0.0112681	Upregulated	FDR<0.1	TNFSF15	9966	ENSG00000181634
CTLA4	186.055	2.24926	0.703923	3.18112	0.00146708	0.0163731	Upregulated	FDR<0.1	CTLA4	1493	ENSG00000163599
SIGLEC12	41.1287	2.23696	0.788847	2.82306	0.0047568	0.0397188	Upregulated	FDR<0.1	SIGLEC12	89858	ENSG00000254521
IFI6	2294.95	2.143	0.611116	3.49033	0.000482421	0.00695797	Upregulated	FDR<0.1	IFI6	2537	ENSG00000126709
SPTBN2	766.106	2.08331	0.268089	7.73365	1.04508e-14	2.6316e-12	Upregulated	FDR<0.1	SPTBN2	6712	ENSG00000173898
HLA-DQB2	60.5763	2.08004	0.865304	2.39227	0.0167446	0.0974244	Upregulated	FDR<0.1	HLA-DQB2	3120	ENSG00000232629
TLR4	1426.7	2.06519	0.435832	4.71556	2.41042e-06	8.73268e-05	Upregulated	FDR<0.1	TLR4	7099	ENSG00000136869
S100P	6530.55	2.04425	0.401191	5.07054	3.96686e-07	1.79838e-05	Upregulated	FDR<0.1	S100P	6286	ENSG00000163993
CARD11	782.383	2.02574	0.594221	3.39223	0.000693259	0.00928071	Upregulated	FDR<0.1	CARD11	84433	ENSG00000198286
MME	574.375	1.99806	0.834216	2.38315	0.0171651	0.0988717	Upregulated	FDR<0.1	MME	4311	ENSG00000196549
CXCL10	167.155	1.98036	0.563966	3.49376	0.000476277	0.00688119	Upregulated	FDR<0.1	CXCL10	3627	ENSG00000169245
PLAU	1264.99	1.97755	0.288977	6.80866	9.85116e-12	1.54433e-09	Upregulated	FDR<0.1	PLAU	5328	ENSG00000122861
EDAR	386.147	1.96497	0.472247	4.13972	3.47724e-05	0.000822668	Upregulated	FDR<0.1	EDAR	10913	ENSG00000135960
HECW2	367.332	1.9599	0.371955	5.2423	1.58585e-07	8.116e-06	Upregulated	FDR<0.1	HECW2	57520	ENSG00000138411
FBXO41	547.289	1.93152	0.609931	3.15038	0.00163057	0.0177579	Upregulated	FDR<0.1	FBXO41	150726	ENSG00000163013
ATP11A	1897.47	1.91258	0.50433	3.77249	0.000161625	0.00288723	Upregulated	FDR<0.1	ATP11A	23250	ENSG00000068650
ASB9	225.861	1.9085	0.588664	3.2251	0.0012593	0.014578	Upregulated	FDR<0.1	ASB9	140462	ENSG00000102048
TNFSF9	592.569	1.89556	0.779897	2.4177	0.0156189	0.0930367	Upregulated	FDR<0.1	TNFSF9	8744	ENSG00000125657
NOD2	163.741	1.89251	0.737737	2.55173	0.0107189	0.0707033	Upregulated	FDR<0.1	NOD2	64127	ENSG00000167207
CCR6	151.217	1.85881	0.5519	3.3499	0.000808406	0.0104229	Upregulated	FDR<0.1	CCR6	1235	ENSG00000112486
ALOX5	1330.91	1.84873	0.394101	4.66563	3.07678e-06	0.00010797	Upregulated	FDR<0.1	ALOX5	240	ENSG00000012779
IRAK2	239.06	1.76657	0.556748	3.15506	0.00160467	0.0175582	Upregulated	FDR<0.1	IRAK2	3656	ENSG00000134070
SLAMF6	358.457	1.75757	0.734448	2.37943	0.0173395	0.0994368	Upregulated	FDR<0.1	SLAMF6	114836	ENSG00000162739
SERPINA1	25900	1.74369	0.653266	2.65388	0.0079572	0.0573894	Upregulated	FDR<0.1	SERPINA1	5265	ENSG00000197249
INPP5D	1740.64	1.73001	0.451263	3.81155	0.000138099	0.00255963	Upregulated	FDR<0.1	INPP5D	3635	ENSG00000168918
FSCN1	1449.81	1.66317	0.400409	4.12872	3.6479e-05	0.000849482	Upregulated	FDR<0.1	FSCN1	6624	ENSG00000075618
DAPP1	248.122	1.62392	0.661566	2.43954	0.014706	0.0893439	Upregulated	FDR<0.1	DAPP1	27071	ENSG00000070190
TUBB3	749.446	1.60598	0.57749	2.76365	0.00571582	0.0453106	Upregulated	FDR<0.1	TUBB3	10381	ENSG00000258947
PLAUR	3017.45	1.60464	0.664838	2.39853	0.0164609	0.096463	Upregulated	FDR<0.1	PLAUR	5329	ENSG00000011422
ADAM8	636.463	1.58099	0.610287	2.57418	0.0100479	0.0676341	Upregulated	FDR<0.1	ADAM8	101	ENSG00000151651
PTPN13	791.76	1.56185	0.414952	3.73982	0.000184149	0.00317136	Upregulated	FDR<0.1	PTPN13	5783	ENSG00000163629
CGAS	283.993	1.55305	0.391701	3.93937	8.16974e-05	0.00164119	Upregulated	FDR<0.1	CGAS	115004	ENSG00000164430
S100A11	7092.37	1.53523	0.248824	6.12975	8.80182e-10	8.43667e-08	Upregulated	FDR<0.1	S100A11	6282	ENSG00000163191
IL21R	89.3984	1.51476	0.551381	2.72908	0.00635121	0.0488918	Upregulated	FDR<0.1	IL21R	50615	ENSG00000103522
IL27RA	513.13	1.48767	0.391981	3.76975	0.000163414	0.00290453	Upregulated	FDR<0.1	IL27RA	9466	ENSG00000104998
STX1A	280.753	1.47922	0.542436	2.70856	0.00675756	0.0511263	Upregulated	FDR<0.1	STX1A	6804	ENSG00000106089
COL1A1	22838.7	1.41949	0.462506	3.04751	0.00230746	0.0231492	Upregulated	FDR<0.1	COL1A1	1277	ENSG00000108821
TRPM2	347.561	1.41332	0.422188	3.32392	0.000887623	0.0111695	Upregulated	FDR<0.1	TRPM2	7226	ENSG00000142185
CNN2	4548.17	1.40589	0.289402	4.82335	1.41169e-06	5.45615e-05	Upregulated	FDR<0.1	CNN2	1265	ENSG00000064666
IL20RA	581.572	1.39509	0.368051	3.7633	0.000167684	0.00295765	Upregulated	FDR<0.1	IL20RA	53832	ENSG00000016402
CEACAM6	22148.1	1.25989	0.481682	2.59485	0.00946314	0.0649158	Upregulated	FDR<0.1	CEACAM6	4680	ENSG00000086548
CD44	10613.7	1.2565	0.231781	5.3779	7.53586e-08	4.28497e-06	Upregulated	FDR<0.1	CD44	960	ENSG00000026508
IL1RL2	133.15	1.24378	0.416767	2.96036	0.00307276	0.0285396	Upregulated	FDR<0.1	IL1RL2	8808	ENSG00000115598
LPCAT1	1591.28	1.18442	0.458213	2.56305	0.0103756	0.0690639	Upregulated	FDR<0.1	LPCAT1	79888	ENSG00000153395
LCK	572.847	1.16585	0.316804	3.64847	0.000263806	0.0042922	Upregulated	FDR<0.1	LCK	3932	ENSG00000182866
AP1S3	261.798	1.16361	0.433645	2.66027	0.00780776	0.0566713	Upregulated	FDR<0.1	AP1S3	130340	ENSG00000152056
ENAH	3054.01	1.15894	0.248457	4.6243	3.7586e-06	0.000126093	Upregulated	FDR<0.1	ENAH	55740	ENSG00000154380
IL1RAP	367.294	1.15616	0.33981	3.37295	0.000743663	0.00980676	Upregulated	FDR<0.1	IL1RAP	3556	ENSG00000196083
RASGRP1	141.96	1.15338	0.434606	2.63083	0.00851755	0.0603606	Upregulated	FDR<0.1	RASGRP1	10125	ENSG00000172575
DNM3	185.333	1.10999	0.429806	2.55928	0.0104889	0.0696118	Upregulated	FDR<0.1	DNM3	26052	ENSG00000197959
IFITM1	8213.13	1.08021	0.358748	2.98318	0.00285274	0.0269739	Upregulated	FDR<0.1	IFITM1	8519	ENSG00000185885
RACGAP1	1837.86	1.0787	0.444517	2.40418	0.0162088	0.0955328	Upregulated	FDR<0.1	RACGAP1	29127	ENSG00000161800
CTSH	2603.56	1.06916	0.435466	2.43224	0.0150057	0.0904114	Upregulated	FDR<0.1	CTSH	1512	ENSG00000103811
CD46	13698	1.05335	0.225774	4.62124	3.81462e-06	0.000127718	Upregulated	FDR<0.1	CD46	4179	ENSG00000117335
TMEM63A	8057.13	1.04005	0.284645	3.6187	0.000296087	0.00470927	Upregulated	FDR<0.1	TMEM63A	9725	ENSG00000196187
ORAI2	626.953	1.03758	0.356642	2.88127	0.00396081	0.0345204	Upregulated	FDR<0.1	ORAI2	80228	ENSG00000160991
OAS2	793.073	1.03196	0.31573	3.23683	0.00120867	0.014148	Upregulated	FDR<0.1	OAS2	4939	ENSG00000111335

### Sheet: Downregulated_Genes(70)
X	baseMean	log2FoldChange	lfcSE	stat	pvalue	padj	regulation	sig	refseq	entrez	ensembl
CNTFR	111.263	-3.9341	0.563883	-6.95907	3.42536e-12	5.80373e-10	Downregulated	FDR<0.1	CNTFR	1271	ENSG00000122756
CA1	18414.9	-3.60351	0.616331	-5.83049	5.52643e-09	4.35213e-07	Downregulated	FDR<0.1	CA1	759	ENSG00000133742
ELANE	18.7884	-3.5804	1.11275	-3.20862	0.00133374	0.0152711	Downregulated	FDR<0.1	ELANE	1991	ENSG00000197561
PTPRZ1	69.3145	-3.49225	0.705491	-4.93592	7.97734e-07	3.28545e-05	Downregulated	FDR<0.1	PTPRZ1	5803	ENSG00000106278
CFD	6116.72	-3.45058	0.615424	-5.59058	2.26314e-08	1.53072e-06	Downregulated	FDR<0.1	CFD	1675	ENSG00000197766
C7	1840.43	-3.01603	0.672764	-4.46817	7.88913e-06	0.000233803	Downregulated	FDR<0.1	C7	730	ENSG00000112936
CD177	15874	-2.79815	0.583231	-4.78053	1.74836e-06	6.56084e-05	Downregulated	FDR<0.1	CD177	57126	ENSG00000204936
SNAP25	32.2008	-2.78009	0.693724	-3.99307	6.52233e-05	0.00136757	Downregulated	FDR<0.1	SNAP25	6616	ENSG00000132639
SLC2A5	372.644	-2.74566	0.492713	-5.55224	2.82032e-08	1.86252e-06	Downregulated	FDR<0.1	SLC2A5	6518	ENSG00000142583
SFTPA2	144.28	-2.64464	0.41461	-6.35449	2.09116e-10	2.41911e-08	Downregulated	FDR<0.1	SFTPA2	729238	ENSG00000185303
TTR	42.2052	-2.58915	0.649025	-3.97389	7.07077e-05	0.00145349	Downregulated	FDR<0.1	TTR	7276	ENSG00000118271
CLU	5700.5	-2.49399	0.438539	-5.66425	1.47668e-08	1.06309e-06	Downregulated	FDR<0.1	CLU	1191	ENSG00000120885
ANPEP	2821.21	-2.46319	0.498563	-4.92052	8.6315e-07	3.53134e-05	Downregulated	FDR<0.1	ANPEP	290	ENSG00000166825
CTSG	485.766	-2.30807	0.741237	-3.10031	0.00193316	0.0202162	Downregulated	FDR<0.1	CTSG	1511	ENSG00000100448
MAPT	76.472	-2.27999	0.529807	-4.28457	1.83096e-05	0.000479158	Downregulated	FDR<0.1	MAPT	4137	ENSG00000186868
ATP6V1G2	22.6565	-2.23848	0.72932	-3.05555	0.00224645	0.0227548	Downregulated	FDR<0.1	ATP6V1G2	534	ENSG00000213760
TRIM63	22.407	-2.22067	0.700653	-3.15516	0.00160411	0.0175582	Downregulated	FDR<0.1	TRIM63	84676	ENSG00000158022
F13A1	1723.61	-2.21473	0.648803	-3.39815	0.000678427	0.00911854	Downregulated	FDR<0.1	F13A1	2162	ENSG00000124491
CHGA	11750.9	-2.18536	0.578439	-3.76074	0.000169413	0.00297564	Downregulated	FDR<0.1	CHGA	1113	ENSG00000100604
ZBTB16	2284.74	-2.14815	0.460215	-4.64599	3.38451e-06	0.000116098	Downregulated	FDR<0.1	ZBTB16	7704	ENSG00000109906
TUBB4A	46.8031	-2.13523	0.820648	-2.5897	0.00960592	0.0653853	Downregulated	FDR<0.1	TUBB4A	10382	ENSG00000104833
C6	27.0835	-2.12639	0.72626	-2.91409	0.00356727	0.03205	Downregulated	FDR<0.1	C6	729	ENSG00000039537
CAMK2B	34.4622	-2.12096	0.788126	-2.67845	0.00739637	0.054466	Downregulated	FDR<0.1	CAMK2B	816	ENSG00000058404
PADI2	8849.92	-2.06852	0.489201	-4.20792	2.57731e-05	0.000648069	Downregulated	FDR<0.1	PADI2	11240	ENSG00000117115
LIFR	1444.97	-2.0653	0.453875	-4.52835	5.94467e-06	0.000182965	Downregulated	FDR<0.1	LIFR	3977	ENSG00000113594
SLCO4C1	62.3526	-2.04366	0.566911	-3.58728	0.000334151	0.00518987	Downregulated	FDR<0.1	SLCO4C1	353189	ENSG00000173930
CRLF1	39.8627	-2.04204	0.791879	-2.5661	0.0102849	0.0687234	Downregulated	FDR<0.1	CRLF1	9244	ENSG00000006016
GHR	334.275	-1.948	0.266762	-7.2649	3.73308e-13	7.19754e-11	Downregulated	FDR<0.1	GHR	2690	ENSG00000112964
BST1	253.374	-1.92109	0.397422	-4.80873	1.51891e-06	5.79048e-05	Downregulated	FDR<0.1	BST1	683	ENSG00000109743
CD36	1334.77	-1.91553	0.421607	-4.51968	6.19336e-06	0.00018923	Downregulated	FDR<0.1	CD36	948	ENSG00000135218
TUBAL3	277.592	-1.91496	0.409502	-4.65189	3.28905e-06	0.00011352	Downregulated	FDR<0.1	TUBAL3	79861	ENSG00000178462
PIANP	37.8743	-1.90871	0.656837	-2.8907	0.0038439	0.0338465	Downregulated	FDR<0.1	PIANP	196500	ENSG00000139200
MT2A	4840.01	-1.85812	0.232608	-7.94523	1.93829e-15	5.60567e-13	Downregulated	FDR<0.1	MT2A	4502	ENSG00000125148
CD160	61.8108	-1.85766	0.578904	-3.19165	0.00141463	0.0159527	Downregulated	FDR<0.1	CD160	11126	ENSG00000117281
FCER1A	63.1579	-1.84324	0.680734	-2.69303	0.00708053	0.0528579	Downregulated	FDR<0.1	FCER1A	2205	ENSG00000179639
DYNC1I1	60.047	-1.82534	0.55492	-3.27136	0.00107032	0.0128884	Downregulated	FDR<0.1	DYNC1I1	1780	ENSG00000158560
COLEC12	519.28	-1.79162	0.307887	-5.78659	7.18303e-09	5.47674e-07	Downregulated	FDR<0.1	COLEC12	81035	ENSG00000158270
KIF5A	96.3527	-1.74567	0.436457	-3.97673	6.98686e-05	0.00143817	Downregulated	FDR<0.1	KIF5A	3798	ENSG00000155980
LILRB5	249.928	-1.72826	0.539036	-3.18765	0.00143435	0.016072	Downregulated	FDR<0.1	LILRB5	10990	ENSG00000105609
MAOA	11930.5	-1.63423	0.382425	-4.24717	2.16483e-05	0.000554396	Downregulated	FDR<0.1	MAOA	4128	ENSG00000189221
NCAM1	556.649	-1.61378	0.284015	-5.64682	1.63441e-08	1.16168e-06	Downregulated	FDR<0.1	NCAM1	4684	ENSG00000149294
FCER2	52.2794	-1.54074	0.563629	-2.71586	0.00661039	0.0503326	Downregulated	FDR<0.1	FCER2	2208	ENSG00000104921
GSN	40979.7	-1.53261	0.405194	-3.75774	0.000171458	0.00299275	Downregulated	FDR<0.1	GSN	2934	ENSG00000148180
CTSF	720.9	-1.50522	0.353629	-4.22821	2.35553e-05	0.000597755	Downregulated	FDR<0.1	CTSF	8722	ENSG00000174080
NDN	557.278	-1.45135	0.264722	-5.44475	5.18791e-08	3.16363e-06	Downregulated	FDR<0.1	NDN	4692	ENSG00000182636
RILP	790.285	-1.45054	0.427936	-3.36625	0.000761989	0.00999953	Downregulated	FDR<0.1	RILP	83547	ENSG00000167705
IL1R2	1549.12	-1.42646	0.501429	-2.82485	0.0047302	0.0396234	Downregulated	FDR<0.1	IL1R2	7850	ENSG00000115590
S100B	191.866	-1.41489	0.541731	-2.59333	0.00950511	0.0650505	Downregulated	FDR<0.1	S100B	6285	ENSG00000160307
CD1D	250.445	-1.32147	0.342941	-3.82419	0.000131204	0.00245352	Downregulated	FDR<0.1	CD1D	912	ENSG00000158473
PLAC8	3236.56	-1.31957	0.393232	-3.33027	0.000867619	0.0110003	Downregulated	FDR<0.1	PLAC8	51316	ENSG00000145287
PDCD4	10763.7	-1.30826	0.205782	-6.30892	2.80986e-10	3.12137e-08	Downregulated	FDR<0.1	PDCD4	27250	ENSG00000150593
SYNGR1	218.782	-1.25967	0.308305	-4.05336	5.04862e-05	0.00111428	Downregulated	FDR<0.1	SYNGR1	9145	ENSG00000100321
AOC1	14373.6	-1.25928	0.358898	-3.48089	0.000499758	0.00715268	Downregulated	FDR<0.1	AOC1	26	ENSG00000002726
MUC17	609.697	-1.22918	0.447592	-2.72388	0.00645209	0.0494641	Downregulated	FDR<0.1	MUC17	140453	ENSG00000169876
CFH	2944.5	-1.22026	0.385436	-3.13998	0.00168962	0.0182849	Downregulated	FDR<0.1	CFH	3075	ENSG00000000971
RNF125	875.001	-1.19023	0.420165	-2.80897	0.00497005	0.0410475	Downregulated	FDR<0.1	RNF125	54941	ENSG00000101695
TIMP2	7118.02	-1.18515	0.310467	-3.78509	0.000153651	0.00279235	Downregulated	FDR<0.1	TIMP2	7077	ENSG00000035862
IFIT1	227.805	-1.16058	0.336396	-3.42032	0.000625483	0.00852304	Downregulated	FDR<0.1	IFIT1	3434	ENSG00000185745
STBD1	986.96	-1.1468	0.302447	-3.75867	0.000170816	0.00298757	Downregulated	FDR<0.1	STBD1	8987	ENSG00000118804
CTSA	7999.21	-1.13289	0.216387	-5.18924	2.11152e-07	1.02366e-05	Downregulated	FDR<0.1	CTSA	5476	ENSG00000064601
SPSB1	1543.29	-1.10883	0.385125	-2.85318	0.00432846	0.0370712	Downregulated	FDR<0.1	SPSB1	80176	ENSG00000171621
TRIM36	400.304	-1.07714	0.435877	-2.44826	0.0143546	0.0877841	Downregulated	FDR<0.1	TRIM36	55521	ENSG00000152503
MUC12	54113.4	-1.07585	0.300601	-3.54575	0.000391504	0.00586871	Downregulated	FDR<0.1	MUC12	10071	ENSG00000205277
TRPC1	114.768	-1.06954	0.350094	-3.02645	0.00247441	0.0243008	Downregulated	FDR<0.1	TRPC1	7220	ENSG00000144935
FGF2	219.619	-1.06865	0.343963	-3.0778	0.00208532	0.0214727	Downregulated	FDR<0.1	FGF2	2247	ENSG00000138685
MAPK10	173.344	-1.05047	0.429301	-2.42364	0.015366	0.0919222	Downregulated	FDR<0.1	MAPK10	5602	ENSG00000109339
IL6R	1259.79	-1.02967	0.386667	-2.63707	0.00836249	0.059589	Downregulated	FDR<0.1	IL6R	3570	ENSG00000160712
BAD	1285.81	-1.01343	0.409442	-2.45072	0.014257	0.08728	Downregulated	FDR<0.1	BAD	572	ENSG00000002330
RPS6KA1	4660.34	-1.01288	0.278958	-3.59509	0.000324276	0.00505991	Downregulated	FDR<0.1	RPS6KA1	6195	ENSG00000117676
SERPING1	4099.33	-1.00619	0.347167	-2.86949	0.0041114	0.0355488	Downregulated	FDR<0.1	SERPING1	710	ENSG00000149131
