## Supplementary material for "Neuro-Immune Crypt-Associated Cells and REST-Mediated Reprogramming: Pathogen-Driven Stromal Activation, HERVs Induction, and Abortive Antiviral Signaling in Colorectal Carcinoma": SI Immune status median and p values

### Sheet: Tabelle1
	Age- and cancer-associated changes in peripheral immune cell distribution
	5A-I										counts
	Median	Young	Old	CRC		p Value	Young vs Old	Young vs CRC	Old vs CRC		Median	Young	Old	CRC
	Monocytes	312.5	494	373.5			0.00177	0.14932	0.03153		Monocytes	312.5	494	373.5
	Granuloctyes	3103.5	4438	5930.5			0.01186	1.61861e-07	1.48499e-05		Granuloctyes	3103.5	4438	5930.5
	Lymphocytes	1577	1310	984			0.000673824	4.35583e-06	0.05106		Lymphocytes	1577	1310	984
	5A-II										ratio	Young	Old	CRC
	Median	Young	Old	CRC		p Value	Young vs Old	Young vs CRC	Old vs CRC		lymp to mono	5.0464	2.65182	2.63454
	T cells	69.6	69.3	65.55			0.81753	0.00763	0.00493		granu to mono	9.9312	8.98381	15.8782
	T helper	42.6	46.85	37.85			0.00812	9.42743e-05	0.56355		granu to lymp	1.96798	3.38779	6.02693
	T cytotoxic	23.7	20.55	21.2			0.57992	0.94723	0.49262
	B cells	14.3	7.25	9.1			4.9957e-06	0.25622	2.93774e-05
	5A-III
	Median	Young	Old	CRC		p Value	Young vs Old	Young vs CRC	Old vs CRC
	NK cells	11.8	12.2	17.6			0.85919	0.00301	0.00335
	5A-IV
	Median	Young	Old	CRC		p Value	Young vs Old	Young vs CRC	Old vs CRC
	CD158 on NK cells	23.3	28.55	20.6			0.02391	0.00011113	0.69454
	5A-V
	Median	Young	Old	CRC		p Value	Young vs Old	Young vs CRC	Old vs CRC
	CTLA4 on CD4	7.5	10.9	4			0.14885	8.59062e-05	0.09818
	PD1 on CD4	3.4	4.3	6.6			0.00142	0.10352	8.6212e-06
	5A-VI
	Median	Young	Old	CRC		p Value	Young vs Old	Young vs CRC	Old vs CRC
	CTLA4 on CD8	31.9	35	24.4			0.1127	3.08811e-06	0.03409
	PD1 on CD8	4.6	5.4	6.4			0.20493	0.1885	0.01477
	5A-VII
	Median	Young	Old	CRC		p Value	Young vs Old	Young vs CRC	Old vs CRC
	CCR5 on CD4	3.95	18.85	2.7			3.61922e-06	0.000104089	0.21622
	CXCR3 on CD4	36.65	45.6	45.65			0.00209	0.80115	0.00106
	CXCR4 on CD4	42.75	50.9	79.3			0.20273	1.14687e-08	2.39975e-06
	5A-VIII
	Median	Young	Old	CRC		p Value	Young vs Old	Young vs CRC	Old vs CRC
	CCR5 on CD8	30.9	49.1	57.55			0.000694581	0.17086	0.000236691
	CXCR3 on CD8	83.3	77	82.9			0.00199	0.05292	0.19099
	CXCR4 on CD8	56.9	19.2	73.1			1.72086e-07	2.63693e-11	0.42148
	5A-IX
	Median	Young	Old	CRC		p Value	Young vs Old	Young vs CRC	Old vs CRC
	HLA DR on CD4	0.6	1	1.5			0.000695707	0.57488	5.05612e-05
	HLA DR on CD8	0.65	0.9	1.5			0.00265	0.000416863	5.14269e-09
	5A-X
	Median	Young	Old	CRC		p Value	Young vs Old	Young vs CRC	Old vs CRC
	CD28 on CD4	96.95	93.7	94.3			0.00236	0.81819	0.000346645
	CD28 on CD8	69.9	46.3	50.9			3.62303e-05	0.25727	0.000488841
