## Supplementary material for "Neuro-Immune Crypt-Associated Cells and REST-Mediated Reprogramming: Pathogen-Driven Stromal Activation, HERVs Induction, and Abortive Antiviral Signaling in Colorectal Carcinoma": SI Metalloproteinases

### Sheet: sheet 1
			TPM
		Gene ID	Gene Symbol	B cells	Caco2	Col124	Col33	HT29	HCT8	RC1	TC1	RC2	TC2	RC3	TC3	BLEICS 126	BLEICS 21	Namalwa
		102	ADAM10	13.86	30.3	11.81	25.47	22.74	40.07	14.37	16.71	13.12	18.65	14.15	9.52	12.85	15.98	20.96
		6868	ADAM17	37.35	26.53	8.33	10.67	13.94	25.64	7.88	9.13	6.63	12.09	6.31	4.99	11.4	17.4	32.73
		9507	ADAMTS4	0.04	0.11	0.02	0.15	0	0.02	5.6	10.66	1.13	14.39	14.65	5.21	0.02	0.02	0.03
		11096	ADAMTS5	0	0	0	0	0	0	3.01	1.35	3.49	0.66	0.94	s	0	0	0
		7076	TIMP1	4.44	220.96	381.88	45.31	345.6	307.79	179.91	377.97	384.92	431.54	131.69	454.51	180.79	27.84	1.15
		4312	MMP1	0	8.82	12.6	0.46	0.31	0.05	2.22	14.56	1.86	65.44	1.57	43.21	0	0	0
		4322	MMP13	0	0	0.1	0.02	0.11	0.2	0.02	0.21	0	0.44	0	0.07	0	0.02	0
		4313	MMP2	0.02	0	0.03	0.01	0.06	0.06	121.68	83.06	186.55	76.44	92.64	84.32	0	0	0
		4314	MMP3	0	0	0.13	0	0.03	0	2.07	38.76	0.51	112.14	0.26	78.88	0	0	0
		4318	MMP9	0.97	0.06	0	0	0	0	16.83	73.76	3.84	97.92	2.82	33.34	0.02	0	0

### Sheet: heatmap - TPM
				Cell lines			Primary		Crypts normal			Crypts tumor
	Number	Gene Symbol		Caco2	HT29	HCT8	Col124	Col33	reg Crypts 1	reg Crypts 2	reg Crypts 3	tu Crypts 1	tu Crypts 2	tu Crypts 3
	101	ADAM8		3.49	21.49	4.61	4.08	0.58	4.56	6.06	2.79	12.05	29.31	3.47
	102	ADAM10		30.3	22.74	40.07	11.81	25.47	14.37	13.12	14.15	16.71	18.65	9.52
	10863	ADAM28		0.16	3.16	0.09	0.16	0	4.05	2.13	2.69	12.85	8.72	1.46
	11085	ADAM30		0	0	0	0.02	0	0	0	0	0	0	0
	11086	ADAM29		0	0	0	0	0	0	0	0	0	0.02	0
	11093	ADAMTS13		0.37	3.56	2.43	2.78	3.42	2.17	2.31	4.74	2.93	1.56	0.95
	11095	ADAMTS8		0	0	0	0	0.01	0.78	2.32	2.16	1.61	1.21	0.98
	11096	ADAMTS5		0	0	0	0	0	3.01	3.49	0.94	1.35	0.66	0.68
	11173	ADAMTS7		0.06	0.84	0.42	0.04	0.24	1.98	2.01	1.9	2.98	5.29	3.88
	11174	ADAMTS6		0.03	11.83	0.33	0.04	0.02	0.12	0.09	0.2	0.56	1.11	0.46
	140766	ADAMTS14		0	0.15	1.04	2.76	0.04	2.69	2.58	2.44	5.29	6.29	2.16
	170689	ADAMTS15		1.28	0.84	0.09	3.12	3.32	5.35	4.6	3.35	3.02	8.22	0.58
	170690	ADAMTS16		0	0.03	0.04	0.15	0	0.13	1.23	0.02	0.06	0.16	0.04
	170691	ADAMTS17		0.01	0.15	0.01	0.08	0.7	0.64	0.89	0.76	0.66	2.91	0.41
	170692	ADAMTS18		0.14	0	0	0	0	0.05	0.08	0.03	0.04	0.05	0.09
	171019	ADAMTS19		0	0	2.21	0	0	0.16	0.15	0.16	0.06	0.47	0.01
	203102	ADAM32		0.04	0.12	0.58	2.26	0.11	0.82	0.83	1.23	2.07	4.18	1.72
	27299	ADAMDEC1		0	0	0	0	0	77.99	121.87	384.23	137.06	56.94	44.45
	339366	ADAMTSL5		13.46	4.17	8.9	7.63	4.04	1.73	1.54	1.58	3.66	2.59	0.79
	4185	ADAM11		1.62	0.41	0.48	0.44	0.4	0.14	0.17	0.12	0.23	0.45	0.04
	4312	MMP1		8.82	0.31	0.05	12.6	0.46	2.22	1.86	1.57	14.56	65.44	43.21
	4313	MMP2		0	0.06	0.06	0.03	0.01	121.68	186.55	92.64	83.06	76.44	84.32
	4314	MMP3		0	0.03	0	0.13	0	2.07	0.51	0.26	38.76	112.14	78.88
	4316	MMP7		0.32	39.65	0	2014.6	0.05	0.1	0.11	0.14	287.22	6.07	82.35
	4318	MMP9		0.06	0	0	0	0	16.83	3.84	2.82	73.76	97.92	33.34
	4319	MMP10		0.27	0.38	0	0.14	0.03	0.47	1.12	0.03	3.21	7.28	7.27
	4320	MMP11		6.13	2.29	1.39	4.3	8.52	4	4.59	6.5	17.31	33.49	20.71
	4321	MMP12		0.06	0	0	0.35	0	9.93	1.08	2.82	90.29	162.8	45.42
	4322	MMP13		0	0.11	0.2	0.1	0.02	0.02	0	0	0.21	0.44	0.07
	4323	MMP14		34.48	7.13	2.85	13.98	9.31	87.13	67.09	68.3	116.38	166.12	124.99
	4324	MMP15		17.33	51.65	72.15	66.23	63.94	69.22	73.66	94.66	47.12	32.68	42.01
	4325	MMP16		0	0	0	0	0	0.34	0.44	0.33	0.07	0.44	0.2
	4326	MMP17		0.21	0	0	0.04	0.02	2.11	2.08	0.98	0.53	0.8	0.31
	4327	MMP19		0.09	0.12	0.03	0.22	0.21	5.17	4.88	4.38	14.96	9.65	3.11
	53616	ADAM22		7.9	8.8	5.24	0.48	1.55	1.43	1.14	1.32	2.17	1.28	0.22
	54507	ADAMTSL4		1.96	0.06	0.04	7.62	0.44	10.36	16.97	5.37	5.01	3.53	1.32
	56999	ADAMTS9		0.36	0.13	0.01	7.32	0.58	4.48	2.12	2.09	5.41	7	4.28
	57188	ADAMTSL3		0	0	0.01	0	0	2.23	3.57	2.11	1.36	0.52	0.41
	6868	ADAM17		26.53	13.94	25.64	8.33	10.67	7.88	6.63	6.31	9.13	12.09	4.99
	7076	TIMP1		220.96	345.6	307.79	381.88	45.31	179.91	384.92	131.69	377.97	431.54	454.51
	7077	TIMP2		56.17	49.35	70.48	69.78	3.58	139.24	149.26	77.65	71.03	54.31	42.3
	7078	TIMP3		26.23	0.01	69.14	14.74	0.02	105.69	136.69	72.66	48.55	27.96	26.42
	7079	TIMP4		0	5.76	28.99	4.26	15.24	4.8	5.7	3.8	4.14	1.44	5.18
	80070	ADAMTS20		0	0	0	0.01	0	0	0	0	0	0	0
	80332	ADAM33		0.03	0	0	0	0	12.24	16.29	6.31	3.49	1.66	1.26
	8038	ADAM12		0.01	0	0.01	0	0	0.4	0.19	0.26	0.93	3.51	0.71
	81792	ADAMTS12		0	0.11	0	0.01	0.11	1.53	0.6	1.1	0.99	3.5	2.47
	81794	ADAMTS10		0.09	0	0	0.02	0	3.03	2.53	1.82	2.92	2.26	0.99
	8728	ADAM19		4.09	30.79	12.26	27.33	5.65	4.35	3.25	3.97	13.24	20.44	4.5
	8745	ADAM23		21.81	0	0.21	0.05	0.01	0.92	0.59	0.81	0.69	0.66	0.18
	8747	ADAM21		0.07	0.03	0.55	0.07	0.17	0.18	0.21	0.02	0	0.05	0.01
	8748	ADAM20		0.04	0	0.08	0.07	0.09	0.07	0	0.13	0.04	0.05	0.01
	8751	ADAM15		54.77	142.04	188.7	159.97	163.02	96.33	103.88	68.77	77.08	90.48	112.85
	8754	ADAM9		101.78	58.99	164.24	121.06	128.49	52.4	42.28	37.43	64.76	52.33	48.61
	92949	ADAMTSL1		0	0	0	0.01	0.88	3.6	4.71	4.22	3.35	2.07	0.48
	9507	ADAMTS4		0.11	0	0.02	0.02	0.15	5.6	1.13	14.65	10.66	14.39	5.21
	9508	ADAMTS3		0	0	0	0	0	0.13	0.27	0.2	0.27	0.36	0.22
	9509	ADAMTS2		0.04	0.1	0.02	0.07	0	3.69	5.25	2.26	4.48	9.95	4.24
	9510	ADAMTS1		0	0	0.01	0.01	0.01	76.04	29.06	53.43	55.19	22.15	14.09
	9719	ADAMTSL2		0.63	0.65	0.03	0.12	0.02	2.44	1.48	2.9	8.31	12.53	2.76

### Sheet: BLEICS vs their respective CAF
TPM
gene_id	gene_symbol	CAF 126	BLEICS 126	CAF 21	BLEICS 21		TPM
101	ADAM08	0.86	70.85	1.74	58.89		<1
8754	ADAM09	325.61	20.41	384	17.05		>10
102	ADAM10	59.1	36.82	70.01	39.17
4185	ADAM11	0.26	0.31	0.21	0.11
8038	ADAM12	31.27	0.32	78.52	0.07
8751	ADAM15	103.17	9.87	82.93	6.38
6868	ADAM17	16.43	18.82	18.64	19.84
8728	ADAM19	143.49	19.25	136.83	30.34
8748	ADAM20	0.04	0.08	0.06	0.03
8747	ADAM21	0.56	0.13	0.31	0
53616	ADAM22	0.13	4.96	0.52	10.65
8745	ADAM23	8.5	0	10.07	0.02
10863	ADAM28	0.44	0.02	0.31	0.06
11086	ADAM29	0	0.04	0	0
11085	ADAM30	0	0	0.05	0
203102	ADAM32	0.32	0.06	0.47	0
80332	ADAM33	60.52	0	13.56	0
27299	ADAMDEC1	2.75	0.23	0.56	0.33
9509	ADAMTS02	31.05	0	91.46	0
9508	ADAMTS03	1.26	0	0.64	0
9507	ADAMTS04	2.04	0.05	6.05	0.03
11096	ADAMTS05	7.75	0	12.61	0
11174	ADAMTS06	7.94	4.69	16.49	7.27
11173	ADAMTS07	26.4	0.29	90.49	0.06
11095	ADAMTS08	95.44	0	58.96	0.03
56999	ADAMTS09	4.48	0	3.71	0
9510	ADAMTS1	156.84	0.02	310.46	0.04
81794	ADAMTS10	4.4	0	11.31	0
81792	ADAMTS12	24.17	15.74	50.26	7.43
11093	ADAMTS13	1.4	0.74	1.32	0.83
140766	ADAMTS14	8.63	0	10.87	0
170689	ADAMTS15	2.45	0	27.24	0
170690	ADAMTS16	0.09	0.8	0.1	0.06
170691	ADAMTS17	0.03	0.07	0.06	0
170692	ADAMTS18	0.07	0	0.24	0
171019	ADAMTS19	1.35	0	0.35	0
80070	ADAMTS20	0	0	0.02	0
92949	ADAMTSL1	3.37	0.02	7.5	0
9719	ADAMTSL2	0.03	0.06	0.07	0.03
57188	ADAMTSL3	0.47	0.18	0	0.16
54507	ADAMTSL4	4.86	0.05	15.69	0
339366	ADAMTSL5	10.15	0.18	14.74	0
4312	MMP01	47.11	0.07	24.68	0
4313	MMP02	699.38	0.25	1126.74	0.07
4314	MMP03	207.11	0	222.83	0
4316	MMP07	0.39	17.81	0.14	12.64
4318	MMP09	0.05	0.15	0.06	0
4319	MMP10	0.3	0	13.13	0
4320	MMP11	6.04	0.51	6.8	0.2
4321	MMP12	2.79	0	1.96	0
4322	MMP13	0.05	0	0.05	0
4323	MMP14	340.84	3.54	649.74	0.14
4324	MMP15	6.92	0.05	1.62	0.05
4325	MMP16	0.9	0	0.97	0
4326	MMP17	6.17	0.6	7.66	0.78
4327	MMP19	15.06	0	22.12	0
7076	TIMP1	6757.09	171.95	7012.78	44.92
7077	TIMP2	641.51	0.03	703.19	0.09
7078	TIMP3	63.62	0.14	281.22	0.02
7079	TIMP4	0.6	0	0.39	0.1

### Sheet: CAF
			CAF 126	CAF 21
		ADAM09	325.61	384
		ADAM10	59.1	70.01
		ADAM12	31.27	78.52
		ADAM15	103.17	82.93
		ADAM17	16.43	18.64
		ADAM19	143.49	136.83
		ADAM23	8.5	10.07
		ADAM33	60.52	13.56
		ADAMTS02	31.05	91.46
		ADAMTS05	7.75	12.61
		ADAMTS06	7.94	16.49
		ADAMTS07	26.4	90.49
		ADAMTS08	95.44	58.96
		ADAMTS1	156.84	310.46
		ADAMTS10	4.4	11.31
		ADAMTS12	24.17	50.26
		ADAMTS14	8.63	10.87
		ADAMTS15	2.45	27.24
		ADAMTSL4	4.86	15.69
		ADAMTSL5	10.15	14.74
		MMP01	47.11	24.68
		MMP02	699.38	1126.74
		MMP03	207.11	222.83
		MMP10	0.3	13.13
		MMP14	340.84	649.74
		MMP19	15.06	22.12
		TIMP1	6757.09	7012.78
		TIMP2	641.51	703.19
		TIMP3	641.51	703.19
		TIMP4	63.62	281.22

### Sheet: regular vs tumor crypts vs CAF
	TPM	Gene Symbol	reg Crypts 1	reg Crypts 2	reg Crypts 3	tu Crypts 1	tu Crypts 2	tu Crypts 3	CAF126	CAF21		TPM
	101	ADAM08	4.56	6.06	2.79	12.05	29.31	3.47	0.86	1.74		<1		Gene Symbol	selected genes
	8754	ADAM09	52.4	42.28	37.43	64.76	52.33	48.61	325.61	384		>10				reg Crypts 1	reg Crypts 2	reg Crypts 3	tu Crypts 1	tu Crypts 2	tu Crypts 3	CAF 126	CAF 21																selected genes
	102	ADAM10	14.37	13.12	14.15	16.71	18.65	9.52	59.1	70.01				8751	ADAM15	96.33	103.88	68.77	77.08	90.48	112.85	103.17	82.93																	Gene Symbol	tu Crypts 1	tu Crypts 2	tu Crypts 3	CAF 126	CAF 21
	4185	ADAM11	0.14	0.17	0.12	0.23	0.45	0.04	0.26	0.21				8754	ADAM9	52.4	42.28	37.43	64.76	52.33	48.61	325.61	384																4312	MMP1	14.56	65.44	43.21	47.11	24.68
	8038	ADAM12	0.4	0.19	0.26	0.93	3.51	0.71	31.27	78.52				27299	ADAMDEC1	77.99	121.87	384.23	137.06	56.94	44.45	2.75	0.56																4321	MMP12	90.29	162.8	45.42	2.79	1.96
	8751	ADAM15	96.33	103.88	68.77	77.08	90.48	112.85	103.17	82.93				9510	ADAMTS1	76.04	29.06	53.43	55.19	22.15	14.09	156.84	310.46																4323	MMP14	116.38	166.12	124.99	340.84	649.74
	6868	ADAM17	7.88	6.63	6.31	9.13	12.09	4.99	16.43	18.64				4312	MMP1	2.22	1.86	1.57	14.56	65.44	43.21	47.11	24.68																4314	MMP3	38.76	112.14	78.88	207.11	222.83
	8728	ADAM19	4.35	3.25	3.97	13.24	20.44	4.5	143.49	136.83				4321	MMP12	9.93	1.08	2.82	90.29	162.8	45.42	2.79	1.96																4316	MMP7	287.22	6.07	82.35	0.39	0.14
	8748	ADAM20	0.07	0	0.13	0.04	0.05	0.01	0.04	0.06				4323	MMP14	87.13	67.09	68.3	116.38	166.12	124.99	340.84	649.74																4318	MMP9	73.76	97.92	33.34	0.05	0.06
	8747	ADAM21	0.18	0.21	0.02	0	0.05	0.01	0.56	0.31				4324	MMP15	69.22	73.66	94.66	47.12	32.68	42.01	6.92	1.62																7076	TIMP1	377.97	431.54	454.51	6757.09	7012.78
	53616	ADAM22	1.43	1.14	1.32	2.17	1.28	0.22	0.13	0.52				4313	MMP2	121.68	186.55	92.64	83.06	76.44	84.32	699.38	1126.74																7077	TIMP2	71.03	54.31	42.3	641.51	703.19
	8745	ADAM23	0.92	0.59	0.81	0.69	0.66	0.18	8.5	10.07				4314	MMP3	2.07	0.51	0.26	38.76	112.14	78.88	207.11	222.83																7078	TIMP3	48.55	27.96	26.42	63.62	281.22
	10863	ADAM28	4.05	2.13	2.69	12.85	8.72	1.46	0.44	0.31				4316	MMP7	0.1	0.11	0.14	287.22	6.07	82.35	0.39	0.14
	11086	ADAM29	0	0	0	0	0.02	0	0	0				4318	MMP9	16.83	3.84	2.82	73.76	97.92	33.34	0.05	0.06
	11085	ADAM30	0	0	0	0	0	0	0	0.05				7076	TIMP1	179.91	384.92	131.69	377.97	431.54	454.51	6757.09	7012.78
	203102	ADAM32	0.82	0.83	1.23	2.07	4.18	1.72	0.32	0.47				7077	TIMP2	139.24	149.26	77.65	71.03	54.31	42.3	641.51	703.19
	80332	ADAM33	12.24	16.29	6.31	3.49	1.66	1.26	60.52	13.56				7078	TIMP3	105.69	136.69	72.66	48.55	27.96	26.42	63.62	281.22
	27299	ADAMDEC1	77.99	121.87	384.23	137.06	56.94	44.45	2.75	0.56
	9510	ADAMTS01	76.04	29.06	53.43	55.19	22.15	14.09	156.84	310.46
	9509	ADAMTS02	3.69	5.25	2.26	4.48	9.95	4.24	31.05	91.46
	9508	ADAMTS03	0.13	0.27	0.2	0.27	0.36	0.22	1.26	0.64
	9507	ADAMTS04	5.6	1.13	14.65	10.66	14.39	5.21	2.04	6.05
	11096	ADAMTS05	3.01	3.49	0.94	1.35	0.66	0.68	7.75	12.61
	11174	ADAMTS06	0.12	0.09	0.2	0.56	1.11	0.46	7.94	16.49
	11173	ADAMTS07	1.98	2.01	1.9	2.98	5.29	3.88	26.4	90.49
	11095	ADAMTS08	0.78	2.32	2.16	1.61	1.21	0.98	95.44	58.96
	56999	ADAMTS09	4.48	2.12	2.09	5.41	7	4.28	4.48	3.71
	81794	ADAMTS10	3.03	2.53	1.82	2.92	2.26	0.99	4.4	11.31
	81792	ADAMTS12	1.53	0.6	1.1	0.99	3.5	2.47	24.17	50.26
	11093	ADAMTS13	2.17	2.31	4.74	2.93	1.56	0.95	1.4	1.32
	140766	ADAMTS14	2.69	2.58	2.44	5.29	6.29	2.16	8.63	10.87
	170689	ADAMTS15	5.35	4.6	3.35	3.02	8.22	0.58	2.45	27.24
	170690	ADAMTS16	0.13	1.23	0.02	0.06	0.16	0.04	0.09	0.1
	170691	ADAMTS17	0.64	0.89	0.76	0.66	2.91	0.41	0.03	0.06
	170692	ADAMTS18	0.05	0.08	0.03	0.04	0.05	0.09	0.07	0.24
	171019	ADAMTS19	0.16	0.15	0.16	0.06	0.47	0.01	1.35	0.35
	80070	ADAMTS20	0	0	0	0	0	0	0	0.02
	92949	ADAMTSL1	3.6	4.71	4.22	3.35	2.07	0.48	3.37	7.5
	9719	ADAMTSL2	2.44	1.48	2.9	8.31	12.53	2.76	0.03	0.07
	57188	ADAMTSL3	2.23	3.57	2.11	1.36	0.52	0.41	0.47	0
	54507	ADAMTSL4	10.36	16.97	5.37	5.01	3.53	1.32	4.86	15.69
	339366	ADAMTSL5	1.73	1.54	1.58	3.66	2.59	0.79	10.15	14.74
	4312	MMP01	2.22	1.86	1.57	14.56	65.44	43.21	47.11	24.68
	4313	MMP02	121.68	186.55	92.64	83.06	76.44	84.32	699.38	1126.74
	4314	MMP03	2.07	0.51	0.26	38.76	112.14	78.88	207.11	222.83
	4316	MMP07	0.1	0.11	0.14	287.22	6.07	82.35	0.39	0.14
	4318	MMP09	16.83	3.84	2.82	73.76	97.92	33.34	0.05	0.06
	4319	MMP10	0.47	1.12	0.03	3.21	7.28	7.27	0.3	13.13
	4320	MMP11	4	4.59	6.5	17.31	33.49	20.71	6.04	6.8
	4321	MMP12	9.93	1.08	2.82	90.29	162.8	45.42	2.79	1.96
	4322	MMP13	0.02	0	0	0.21	0.44	0.07	0.05	0.05
	4323	MMP14	87.13	67.09	68.3	116.38	166.12	124.99	340.84	649.74
	4324	MMP15	69.22	73.66	94.66	47.12	32.68	42.01	6.92	1.62
	4325	MMP16	0.34	0.44	0.33	0.07	0.44	0.2	0.9	0.97
	4326	MMP17	2.11	2.08	0.98	0.53	0.8	0.31	6.17	7.66
	4327	MMP19	5.17	4.88	4.38	14.96	9.65	3.11	15.06	22.12
	7076	TIMP1	179.91	384.92	131.69	377.97	431.54	454.51	6757.09	7012.78
	7077	TIMP2	139.24	149.26	77.65	71.03	54.31	42.3	641.51	703.19
	7078	TIMP3	105.69	136.69	72.66	48.55	27.96	26.42	63.62	281.22
	7079	TIMP4	4.8	5.7	3.8	4.14	1.44	5.18	0.6	0.39
